# Gene network module changes associated with the vertebrate fin to limb transition

**DOI:** 10.1101/2021.01.28.428646

**Authors:** Pasan C Fernando, Paula M Mabee, Erliang Zeng

## Abstract

Evolutionary phenotypic transitions, such as the fin to limb transition in vertebrate evolution, result from changes in associated genes and their interactions, often in response to changing environment. Identifying the associated changes in gene networks is vital to achieve a better understanding of these transitions. Previous experimental studies have been typically limited to manipulating a small number of genes. To expand the number of analyzed genes and hence, biological knowledge, we computationally isolated and compared the gene modules for paired fins (pectoral fin, pelvic fin) of fishes (zebrafish) to those of the paired limbs (forelimb, hindlimb) of mammals (mouse) using quality-enhanced gene networks from zebrafish and mouse. We ranked module genes according to their weighted-degrees and identified the highest-ranking hub genes, which were important for the module stability. Further, we identified genes conserved during the fin to limb transition and investigated the fates of zebrafish-specific and mouse-specific module genes in relation to their involvements in newly emerged or lost anatomical structures during the aquatic to terrestrial vertebrate transition. This paper presents the results of our investigations and demonstrates a general network-based computational workflow to study evolutionary phenotypic transitions involving diverse model organisms and anatomical entities.
