## Supplementary material for "Gene network module changes associated with the vertebrate fin to limb transition": Electronic supplementary material files: Supplementary file S5.xlsx

### Sheet: Supplementary Table S2.2
Gene name	ZFIN identifier	Annotation type	Module-specific or common status	Weighted-degree	Rank
shha	zdb-gene-980526-166	direct annotation to the pectoral fin	common	36.6983	1
bmp4	zdb-gene-980528-2059	predicted	common	35.5652	2
bmp2b	zdb-gene-980526-474	predicted	common	34.3109	3
wnt3a	zdb-gene-001106-1	predicted	common	31.4927	4
fgf8a	zdb-gene-990415-72	predicted	common	31.0094	5
gsk3b	zdb-gene-990714-4	direct annotation to the pectoral fin	module-specific	29.1916	6
lef1	zdb-gene-990714-26	direct annotation to the pectoral fin	module-specific	28.331	7
gli2a	zdb-gene-990706-8	predicted	common	27.2862	8
hdac1	zdb-gene-020419-32	direct annotation to the pectoral fin	module-specific	27.0476	9
wnt5b	zdb-gene-980526-87	predicted	module-specific	25.9169	10
bmp7a	zdb-gene-000208-25	direct annotation to the pectoral fin	common	25.8141	11
fgfr1a	zdb-gene-980526-255	predicted	common	25.6442	12
smad5	zdb-gene-990603-9	predicted	module-specific	25.569	13
gli1	zdb-gene-030321-1	predicted	module-specific	25.2858	14
tcf7l1a	zdb-gene-980605-30	predicted	module-specific	24.8101	15
foxd3	zdb-gene-980526-143	predicted	module-specific	24.7462	16
fgf10a	zdb-gene-030715-1	direct annotation to the pectoral fin	common	24.2622	17
ta	zdb-gene-980526-437	predicted	module-specific	23.7992	18
smo	zdb-gene-980526-89	direct annotation to the pectoral fin	common	23.6222	19
cdx4	zdb-gene-980526-330	predicted	module-specific	23.1331	20
chd	zdb-gene-990415-33	direct annotation to the pectoral fin	module-specific	22.2847	21
pax2a	zdb-gene-990415-8	predicted	module-specific	22.2653	22
smad1	zdb-gene-991119-8	direct annotation to the pectoral fin	module-specific	22.2133	23
ctnnb2	zdb-gene-040426-2575	predicted	module-specific	22.1606	24
ptch2	zdb-gene-980526-44	predicted	module-specific	21.7001	25
isl1	zdb-gene-980526-112	predicted	module-specific	21.5418	26
fgf20a	zdb-gene-060110-1	direct annotation to the pectoral fin	module-specific	21.0334	27
fgf3	zdb-gene-980526-178	predicted	module-specific	20.9767	28
wnt4a	zdb-gene-980526-352	predicted	common	20.4183	29
ptch1	zdb-gene-980526-196	direct annotation to the pectoral fin	common	18.8304	30
gpc4	zdb-gene-011119-1	predicted	module-specific	18.5224	31
ihha	zdb-gene-051010-1	predicted	common	18.1064	32
tbx16	zdb-gene-990615-5	direct annotation to the pectoral fin	module-specific	17.1606	33
wnt11	zdb-gene-990603-12	predicted	module-specific	17.1389	34
tbx5a	zdb-gene-991124-7	direct annotation to the pectoral fin	common	16.7968	35
aldh1a2	zdb-gene-011010-3	direct annotation to the pectoral fin	common	16.6865	36
fgf24	zdb-gene-030708-1	direct annotation to the pectoral fin	module-specific	16.6315	37
hand2	zdb-gene-000511-1	direct annotation to the pectoral fin	common	16.4984	38
szl	zdb-gene-030530-1	direct annotation to the pectoral fin	module-specific	15.9244	39
zic2a	zdb-gene-000710-4	predicted	common	15.2976	40
nkx2.2a	zdb-gene-980526-403	predicted	module-specific	15.0866	41
tcf7	zdb-gene-050222-4	direct annotation to the pectoral fin	common	15.0392	42
dlx2a	zdb-gene-980526-212	predicted	module-specific	14.8123	43
pitx2	zdb-gene-990714-27	predicted	module-specific	14.7898	44
msx1a	zdb-gene-980526-312	predicted	common	14.6308	45
met	zdb-gene-041014-1	direct annotation to the pectoral fin	common	14.5234	46
foxl1	zdb-gene-040426-1181	direct annotation to the pectoral fin	module-specific	14.3996	47
myf5	zdb-gene-000616-6	predicted	module-specific	13.7077	48
acvr1l	zdb-gene-990415-9	direct annotation to the pectoral fin	module-specific	13.7041	49
wnt2ba	zdb-gene-030717-2	direct annotation to the pectoral fin	module-specific	13.2992	50
esr2a	zdb-gene-030116-2	predicted	common	13.2	51
chd7	zdb-gene-070912-179	direct annotation to the pectoral fin	module-specific	13.0536	52
fgf16	zdb-gene-060427-3	direct annotation to the pectoral fin	module-specific	12.0742	53
csnk1a1	zdb-gene-020419-19	direct annotation to the pectoral fin	module-specific	10.9775	54
ugdh	zdb-gene-011022-1	direct annotation to the pectoral fin	module-specific	10.8169	55
cyp26a1	zdb-gene-990415-44	direct annotation to the pectoral fin	module-specific	10.7607	56
ext2	zdb-gene-041124-3	direct annotation to the pectoral fin	module-specific	10.2839	57
slc35b2	zdb-gene-050213-1	direct annotation to the pectoral fin	module-specific	10.1316	58
dharma	zdb-gene-990415-22	predicted	module-specific	9.6753	59
polr1a	zdb-gene-030131-5286	direct annotation to the pectoral fin	module-specific	9.6011	60
apc	zdb-gene-031112-7	direct annotation to the pectoral fin	common	9.3808	61
tfap2a	zdb-gene-011212-6	predicted	common	9.2007	62
unm_t31489	zdb-gene-070117-1966	direct annotation to the pectoral fin	module-specific	9.0968	63
dan	zdb-gene-070117-2011	direct annotation to the pectoral fin	module-specific	9.0968	63
unm_t30508	zdb-gene-070117-1062	direct annotation to the pectoral fin	module-specific	9.0968	63
bhlha9	zdb-gene-030131-2201	direct annotation to the pectoral fin	module-specific	9.0968	63
unm_t30601	zdb-gene-070117-1339	direct annotation to the pectoral fin	module-specific	9.0968	63
unm_m719	zdb-gene-070117-624	direct annotation to the pectoral fin	module-specific	9.0968	63
unm_t30926	zdb-gene-070117-920	direct annotation to the pectoral fin	module-specific	9.0968	63
unm_t30629	zdb-gene-070117-1066	direct annotation to the pectoral fin	module-specific	9.0968	63
unm_m180	zdb-gene-070117-394	direct annotation to the pectoral fin	module-specific	9.0968	63
unm_m658	zdb-gene-070117-143	direct annotation to the pectoral fin	module-specific	9.0968	63
unm_m361	zdb-gene-070117-423	direct annotation to the pectoral fin	module-specific	9.0968	63
unm_m360	zdb-gene-070117-446	direct annotation to the pectoral fin	module-specific	9.0968	63
unm_m110	zdb-gene-070117-471	direct annotation to the pectoral fin	module-specific	9.0968	63
unm_m483	zdb-gene-070117-538	direct annotation to the pectoral fin	module-specific	9.0968	63
unm_t30867	zdb-gene-070117-1315	direct annotation to the pectoral fin	module-specific	9.0968	63
unm_m738	zdb-gene-070117-318	direct annotation to the pectoral fin	module-specific	9.0968	63
unm_m565	zdb-gene-070117-147	direct annotation to the pectoral fin	module-specific	9.0968	63
sec24d	zdb-gene-070117-2501	direct annotation to the pectoral fin	module-specific	9.0608	80
dlx5a	zdb-gene-990415-49	annotated to a part or bud	common	8.9299	81
pbx4	zdb-gene-000201-18	direct annotation to the pectoral fin	module-specific	8.9028	82
sox9a	zdb-gene-001103-1	direct annotation to the pectoral fin	common	8.829	83
prdm1a	zdb-gene-030131-2193	direct annotation to the pectoral fin	module-specific	8.8113	84
disp1	zdb-gene-030911-7	direct annotation to the pectoral fin	common	8.6768	85
uxs1	zdb-gene-020419-37	direct annotation to the pectoral fin	module-specific	8.5872	86
ezh2	zdb-gene-041111-259	direct annotation to the pectoral fin	module-specific	8.5504	87
rarab	zdb-gene-980526-72	direct annotation to the pectoral fin	module-specific	8.5148	88
mecom	NA	predicted	common	8.4715	89
col1a1a	zdb-gene-030131-9102	direct annotation to the pectoral fin	module-specific	8.3537	90
sec23a	zdb-gene-040426-2823	direct annotation to the pectoral fin	module-specific	8.2823	91
hhip	zdb-gene-030131-4827	direct annotation to the pectoral fin	module-specific	8.2439	92
stn	zdb-gene-070117-2406	direct annotation to the pectoral fin	module-specific	8.0235	93
pi4kaa	zdb-gene-100204-2	direct annotation to the pectoral fin	module-specific	7.9985	94
pek	zdb-gene-070117-2252	direct annotation to the pectoral fin	module-specific	7.8739	95
stp_m365	zdb-gene-070117-2409	direct annotation to the pectoral fin	module-specific	7.7848	96
extl3	zdb-gene-041124-2	direct annotation to the pectoral fin	module-specific	7.4726	97
osr2	zdb-gene-050417-183	direct annotation to the pectoral fin	module-specific	7.4549	98
unm_dhi862	zdb-gene-120403-1	direct annotation to the pectoral fin	module-specific	7.4461	99
unm_m399	zdb-gene-070117-509	direct annotation to the pectoral fin	module-specific	7.3026	100
sph	zdb-gene-070117-77	direct annotation to the pectoral fin	module-specific	7.3026	100
unm_m105	zdb-gene-070117-616	direct annotation to the pectoral fin	module-specific	7.3026	102
csm	zdb-gene-070117-94	direct annotation to the pectoral fin	module-specific	7.3026	102
sox9b	zdb-gene-001103-2	predicted	common	7.2558	104
thraa	zdb-gene-990415-263	direct annotation to the pectoral fin	common	7.0911	105
cul4a	zdb-gene-040426-1357	direct annotation to the pectoral fin	module-specific	7.0011	106
pknox1.2	zdb-gene-020123-1	annotated to a part or bud	module-specific	6.9259	107
grem2b	zdb-gene-030911-9	predicted	module-specific	6.8164	108
unm_t31148	zdb-gene-070117-1894	predicted	module-specific	6.6863	109
itga3b	zdb-gene-050411-55	direct annotation to the pectoral fin	module-specific	6.6572	110
cyp26b1	zdb-gene-030131-2908	direct annotation to the pectoral fin	common	6.5056	111
dzip1	zdb-gene-040526-1	predicted	module-specific	6.4409	112
pos	zdb-gene-070117-2283	direct annotation to the pectoral fin	module-specific	6.4061	113
thrb	zdb-gene-990415-268	direct annotation to the pectoral fin	module-specific	6.1808	114
b3gat3	zdb-gene-020419-3	predicted	module-specific	6.0316	115
apa	zdb-gene-070117-2105	direct annotation to the pectoral fin	module-specific	6.0262	116
unm_m142	zdb-gene-070117-629	direct annotation to the pectoral fin	module-specific	6.0038	117
unm_ty22e	zdb-gene-070117-208	direct annotation to the pectoral fin	module-specific	5.7427	118
rix	zdb-gene-070117-2317	direct annotation to the pectoral fin	module-specific	5.6858	119
unm_ti236	zdb-gene-070117-612	direct annotation to the pectoral fin	module-specific	5.6632	120
unm_tv42b	zdb-gene-070117-486	direct annotation to the pectoral fin	module-specific	5.609	121
pknox1.1	zdb-gene-020122-5	direct annotation to the pectoral fin	module-specific	5.4611	122
scube2	zdb-gene-050302-80	predicted	module-specific	5.3349	123
ctgfa	zdb-gene-030131-102	direct annotation to the pectoral fin	common	5.3072	124
evx1	zdb-gene-980526-364	annotated to a part or bud	module-specific	5.2957	125
sec13	zdb-gene-040426-2649	direct annotation to the pectoral fin	module-specific	5.2807	126
unm_m708	zdb-gene-070117-398	direct annotation to the pectoral fin	module-specific	5.2773	127
unm_m756	zdb-gene-070117-237	direct annotation to the pectoral fin	module-specific	5.2773	128
creb3l2	zdb-gene-070112-1542	direct annotation to the pectoral fin	module-specific	5.2032	129
pdlim7	zdb-gene-040426-2092	direct annotation to the pectoral fin	module-specific	5.1201	130
bmp1a	zdb-gene-060818-1	direct annotation to the pectoral fin	module-specific	5.0066	131
lama5	zdb-gene-030131-9823	direct annotation to the pectoral fin	module-specific	4.8985	132
wls	NA	direct annotation to the pectoral fin	common	4.8573	133
plcb3	zdb-gene-030616-594	direct annotation to the pectoral fin	module-specific	4.7884	134
fras1	zdb-gene-060526-68	direct annotation to the pectoral fin	module-specific	4.7617	135
osr1	zdb-gene-070321-1	direct annotation to the pectoral fin	common	4.6429	136
lmo4a	zdb-gene-010702-1	direct annotation to the pectoral fin	module-specific	4.6329	137
brk	zdb-gene-070117-2492	direct annotation to the pectoral fin	module-specific	4.6316	138
sar1b	zdb-gene-040426-1958	direct annotation to the pectoral fin	module-specific	4.5364	139
med14	zdb-gene-030131-8867	direct annotation to the pectoral fin	module-specific	4.4457	140
col2a1b	zdb-gene-050302-9	annotated to a part or bud	module-specific	4.2714	141
hyd	zdb-gene-070117-2216	direct annotation to the pectoral fin	module-specific	4.236	142
kim	zdb-gene-070117-2145	direct annotation to the pectoral fin	module-specific	4.2262	143
unm_tl17a	zdb-gene-070117-215	direct annotation to the pectoral fin	module-specific	4.1817	144
frem1a	zdb-gene-081119-1	direct annotation to the pectoral fin	module-specific	3.9031	145
camk2b2	zdb-gene-090312-34	direct annotation to the pectoral fin	module-specific	3.8638	146
frem2a	zdb-gene-081119-3	direct annotation to the pectoral fin	module-specific	3.8465	147
sparc	zdb-gene-030131-9	direct annotation to the pectoral fin	common	3.7395	148
hmcn1	zdb-gene-041014-322	direct annotation to the pectoral fin	module-specific	3.6893	149
pmm2	zdb-gene-030722-6	direct annotation to the pectoral fin	module-specific	3.6427	150
irx1a	zdb-gene-040707-1	direct annotation to the pectoral fin	module-specific	3.4897	151
kcnk5b	zdb-gene-040426-1297	direct annotation to the pectoral fin	module-specific	3.3518	152
pi4k2b	zdb-gene-070112-990	direct annotation to the pectoral fin	module-specific	3.312	153
rerea	zdb-gene-060718-1	direct annotation to the pectoral fin	module-specific	3.1755	154
med12	zdb-gene-060125-1	direct annotation to the pectoral fin	module-specific	3.1165	155
tbx5b	zdb-gene-060601-2	direct annotation to the pectoral fin	module-specific	2.8584	156
kno	zdb-gene-070117-87	direct annotation to the pectoral fin	module-specific	2.7952	157
unm_ty118a	zdb-gene-070117-488	direct annotation to the pectoral fin	module-specific	2.7787	158
zhi	zdb-gene-070117-2481	direct annotation to the pectoral fin	module-specific	2.7723	159
hot	zdb-gene-070117-2108	predicted	module-specific	2.7511	160
cyp26c1	zdb-gene-050714-2	direct annotation to the pectoral fin	module-specific	2.7284	161
edar	zdb-gene-070117-2062	direct annotation to the pectoral fin	module-specific	2.7208	162
frem2b	zdb-gene-081119-4	predicted	module-specific	2.6947	163
aldh7a1	zdb-gene-030131-6129	direct annotation to the pectoral fin	module-specific	2.581	164
shox	zdb-gene-051030-21	direct annotation to the pectoral fin	module-specific	2.4981	165
rnd	zdb-gene-070117-2324	direct annotation to the pectoral fin	module-specific	2.4722	166
unm_s273	zdb-gene-070117-864	predicted	module-specific	2.4459	167
unm_s245	zdb-gene-070117-865	predicted	module-specific	2.4459	167
eda	zdb-gene-050107-6	predicted	module-specific	2.3936	169
esco2	zdb-gene-050913-156	direct annotation to the pectoral fin	module-specific	2.2439	170
mtm1	zdb-gene-051113-128	direct annotation to the pectoral fin	module-specific	2.1683	171
zmp:0000001138	zdb-gene-140106-98	predicted	module-specific	2.1176	172
ppo	zdb-gene-070117-74	direct annotation to the pectoral fin	module-specific	2.1053	173
zc4h2	zdb-gene-030131-2207	direct annotation to the pectoral fin	module-specific	2.0779	174
cpsf1	zdb-gene-040709-2	direct annotation to the pectoral fin	module-specific	2.0441	175
chsy1	zdb-gene-030131-3127	direct annotation to the pectoral fin	common	1.9657	176
dhrs9	zdb-gene-030131-1249	direct annotation to the pectoral fin	module-specific	1.9001	177
disc1	zdb-gene-090122-1	direct annotation to the pectoral fin	module-specific	1.863	178
ndst1a	zdb-gene-111012-2	direct annotation to the pectoral fin	module-specific	1.7994	179
med10	zdb-gene-070117-2423	direct annotation to the pectoral fin	module-specific	1.7833	180
mtc	zdb-gene-070117-2200	direct annotation to the pectoral fin	module-specific	1.7312	181
rdy	zdb-gene-070117-2297	direct annotation to the pectoral fin	module-specific	1.7037	182
atp6v0ca	zdb-gene-020419-23	direct annotation to the pectoral fin	module-specific	1.6876	183
opa1	zdb-gene-041114-7	direct annotation to the pectoral fin	module-specific	1.6534	184
mif	zdb-gene-080708-1	direct annotation to the pectoral fin	module-specific	1.6115	185
mib1	zdb-gene-030404-2	annotated to a part or bud	module-specific	1.568	186
tut	zdb-gene-070117-2443	direct annotation to the pectoral fin	module-specific	1.4947	187
trim33	zdb-gene-030131-2773	direct annotation to the pectoral fin	module-specific	1.4834	188
chaf1b	zdb-gene-040426-1947	direct annotation to the pectoral fin	module-specific	1.2606	189
gle1	zdb-gene-040831-4	direct annotation to the pectoral fin	module-specific	1.2425	190
kctd10	zdb-gene-040426-2843	direct annotation to the pectoral fin	module-specific	1.1955	191
pes	zdb-gene-990415-206	direct annotation to the pectoral fin	module-specific	1.1045	192
rnf2	zdb-gene-030131-5243	direct annotation to the pectoral fin	module-specific	1.0978	193
crbn	zdb-gene-040822-43	direct annotation to the pectoral fin	module-specific	1.0523	194
masp1	zdb-gene-110421-4	direct annotation to the pectoral fin	module-specific	1.0321	195
hen	zdb-gene-070117-2111	direct annotation to the pectoral fin	module-specific	1.0114	196
mgt	zdb-gene-070117-2188	predicted	module-specific	1.0103	197
dad	zdb-gene-070117-2012	direct annotation to the pectoral fin	module-specific	1.0017	198
gnptab	zdb-gene-030131-4714	direct annotation to the pectoral fin	module-specific	0.8684	199
rspo2	zdb-gene-060503-667	direct annotation to the pectoral fin	common	0.7583	200
parp3	zdb-gene-030131-7435	direct annotation to the pectoral fin	module-specific	0.7493	201
unm_to119e	zdb-gene-070117-277	direct annotation to the pectoral fin	module-specific	0.6904	202
lof	zdb-gene-070117-2179	direct annotation to the pectoral fin	module-specific	0.6783	203
capzb	zdb-gene-030131-7023	direct annotation to the pectoral fin	module-specific	0.6751	204
fibinb	zdb-gene-050417-423	direct annotation to the pectoral fin	module-specific	0.519	205
arl6ip1	zdb-gene-040426-1087	direct annotation to the pectoral fin	module-specific	0.4614	206
unm_t31432	zdb-gene-070117-1812	direct annotation to the pectoral fin	module-specific	0.4118	207
numbl	zdb-gene-051113-340	direct annotation to the pectoral fin	module-specific	0.4118	207
pax1b	zdb-gene-060503-372	direct annotation to the pectoral fin	common	0.3795	209
ccdc40	zdb-gene-060503-723	direct annotation to the pectoral fin	module-specific	0.376	210
unm_m203	zdb-gene-070117-283	direct annotation to the pectoral fin	module-specific	0.3728	211
let	zdb-gene-070117-2168	direct annotation to the pectoral fin	module-specific	0.3652	212
rtn4b	zdb-gene-030710-2	direct annotation to the pectoral fin	module-specific	0.3593	213
unm_tx239	zdb-gene-070117-492	direct annotation to the pectoral fin	module-specific	0.3501	214
sto	zdb-gene-070117-2398	direct annotation to the pectoral fin	module-specific	0.3472	215
rab11fip4a	zdb-gene-040718-266	direct annotation to the pectoral fin	module-specific	0.3471	216
sufu	zdb-gene-030131-6223	direct annotation to the pectoral fin	module-specific	0.3463	217
ham	zdb-gene-070117-2107	direct annotation to the pectoral fin	module-specific	0.3447	218
krm	zdb-gene-070117-2154	direct annotation to the pectoral fin	module-specific	0.3423	219
jaw	zdb-gene-070117-84	direct annotation to the pectoral fin	module-specific	0.3407	220
