## Supplementary material for "Gene network module changes associated with the vertebrate fin to limb transition": Electronic supplementary material files: Supplementary file S6.xlsx

### Sheet: Supplementary Table S2.3
Gene name	ZFIN identifier	Annotation type	Module-specific or common status	Weighted-degree	Weighted-rank
hsp90ab1	zdb-gene-990415-95	predicted	module-specific	129.941	1
mapk3	zdb-gene-040121-1	predicted	module-specific	121.533	2
rhoab	zdb-gene-040322-2	predicted	module-specific	108.084	3
ctnnb1	zdb-gene-980526-362	predicted	common	106.275	4
hsp90aa1.2	zdb-gene-031001-3	predicted	module-specific	105.127	5
paics	zdb-gene-030131-9762	predicted	module-specific	104.469	6
gsk3b	zdb-gene-990714-4	predicted	module-specific	101.229	7
cad	zdb-gene-021030-4	predicted	module-specific	97.8373	8
cdc42	zdb-gene-030131-8783	predicted	module-specific	97.7752	9
acta1b	zdb-gene-030131-55	predicted	module-specific	97.6682	10
smarca4a	zdb-gene-030605-1	predicted	common	97.4336	11
mapk1	zdb-gene-030722-2	predicted	module-specific	96.3956	12
jupa	zdb-gene-991207-22	predicted	module-specific	95.0796	13
cdk1	zdb-gene-010320-1	predicted	module-specific	93.9169	14
kras	NA	predicted	common	93.403	15
rac1a	zdb-gene-030131-5415	predicted	common	92.9107	16
mapk14a	zdb-gene-010202-2	predicted	common	92.1789	17
src	zdb-gene-030131-3809	predicted	common	91.7256	18
fgfr1a	zdb-gene-980526-255	predicted	common	91.2553	19
met	zdb-gene-041014-1	predicted	common	90.8735	20
insrb	zdb-gene-020503-4	predicted	module-specific	90.6827	21
si:ch211-163m16.1	NA	predicted	module-specific	84.6841	22
actl6a	zdb-gene-020419-36	predicted	module-specific	83.9023	23
tp53	zdb-gene-990415-270	predicted	common	83.8035	24
pak2a	zdb-gene-021011-2	predicted	module-specific	83.2637	25
ehmt2	zdb-gene-010501-6	predicted	module-specific	82.9897	26
kdrl	zdb-gene-000705-1	predicted	module-specific	81.0991	27
mtor	zdb-gene-030131-2974	predicted	common	80.8121	28
pkn2	zdb-gene-061207-42	predicted	module-specific	79.5943	29
prkcbb	zdb-gene-040426-1178	predicted	module-specific	79.5529	30
hsp90aa1.1	zdb-gene-990415-94	predicted	module-specific	78.6325	31
ptenb	zdb-gene-030616-47	predicted	common	78.531	32
kita	zdb-gene-980526-464	predicted	module-specific	77.2229	33
akt2	zdb-gene-031007-5	predicted	module-specific	77.0797	34
igf1ra	zdb-gene-020503-1	predicted	module-specific	76.527	35
bmp4	zdb-gene-980528-2059	predicted	common	76.215	36
igf1rb	zdb-gene-020503-2	predicted	module-specific	75.0886	37
rap1b	zdb-gene-030131-9662	predicted	module-specific	73.3502	38
rac2	zdb-gene-040625-27	predicted	module-specific	73.3136	39
hspa9	zdb-gene-030828-12	predicted	module-specific	72.3324	40
hdac1	zdb-gene-020419-32	predicted	module-specific	69.4428	41
pola1	zdb-gene-030114-9	predicted	module-specific	69.0229	42
actc1a	zdb-gene-040520-4	predicted	module-specific	68.6027	43
top2b	zdb-gene-041008-136	predicted	module-specific	68.4413	44
bmp2b	zdb-gene-980526-474	predicted	common	68.2429	45
insra	zdb-gene-020503-3	predicted	module-specific	68.1565	46
flt1	zdb-gene-050407-1	predicted	module-specific	68.0761	47
ralbb	zdb-gene-040625-121	predicted	module-specific	67.8323	48
btk	zdb-gene-070531-1	predicted	module-specific	67.4762	49
rac1b	zdb-gene-060312-45	predicted	common	67.0359	50
pik3ca	zdb-gene-130409-1	predicted	module-specific	66.9224	51
rhoua	zdb-gene-040618-3	predicted	module-specific	66.802	52
jak1	zdb-gene-980526-142	predicted	module-specific	66.4069	53
notch2	zdb-gene-000329-4	predicted	common	66.3735	54
cdk5	zdb-gene-010131-2	predicted	module-specific	66.0327	55
hspa8	zdb-gene-990415-92	predicted	module-specific	65.9806	56
dhx8	zdb-gene-050809-39	predicted	module-specific	65.8859	57
cct5	zdb-gene-030131-977	predicted	module-specific	65.7486	58
eftud2	zdb-gene-040426-1569	predicted	module-specific	65.5022	59
jun	zdb-gene-030131-7859	predicted	module-specific	65.4405	60
fgfr4	zdb-gene-980526-488	predicted	module-specific	65.2768	61
ctnnb2	zdb-gene-040426-2575	predicted	module-specific	65.0488	62
cct7	zdb-gene-020419-7	predicted	module-specific	64.547	63
melk	zdb-gene-990603-5	predicted	module-specific	63.8573	64
ephb4a	zdb-gene-990415-62	predicted	module-specific	63.3287	65
mapk11	zdb-gene-040625-75	predicted	module-specific	63.16	66
fgfr2	zdb-gene-030323-1	predicted	common	63.0559	67
mapk12a	zdb-gene-990415-257	predicted	module-specific	62.9924	68
hdac3	zdb-gene-040426-847	predicted	module-specific	62.9116	69
impdh1a	zdb-gene-040704-15	predicted	module-specific	62.7991	70
eif4a1a	zdb-gene-031030-2	predicted	module-specific	62.633	71
notch3	zdb-gene-000329-5	predicted	module-specific	62.178	72
mapk12b	zdb-gene-041210-123	predicted	module-specific	62.1776	73
kdr	zdb-gene-041001-112	predicted	module-specific	62.0711	74
frk	zdb-gene-110411-7	predicted	module-specific	62.0506	75
mapk13	zdb-gene-041111-17	predicted	module-specific	61.7012	76
notch1b	zdb-gene-990415-183	predicted	module-specific	61.5749	77
ilk	zdb-gene-040426-1435	predicted	module-specific	61.3825	78
cct2	zdb-gene-020419-6	predicted	module-specific	60.8817	79
ptena	zdb-gene-030131-3776	predicted	common	60.7765	80
gart	zdb-gene-000616-14	predicted	module-specific	60.7045	81
erbb2	zdb-gene-031118-121	predicted	module-specific	60.6822	82
jak3	zdb-gene-070725-4	predicted	module-specific	60.6758	83
rps27a	zdb-gene-030131-10018	predicted	module-specific	59.8524	84
polr1a	zdb-gene-030131-5286	predicted	module-specific	59.7442	85
tcp1	zdb-gene-990714-24	predicted	module-specific	59.6521	86
atr	zdb-gene-070912-458	predicted	module-specific	59.5749	87
shank3b	zdb-gene-041210-74	predicted	module-specific	59.2998	88
mapk14b	zdb-gene-021007-1	predicted	common	59.24	89
egfra	zdb-gene-030918-1	predicted	module-specific	59.0021	90
yes1	zdb-gene-050126-1	predicted	module-specific	58.9686	91
smad2	zdb-gene-990603-7	predicted	common	58.5213	92
polr1c	zdb-gene-040426-1495	predicted	module-specific	58.3572	93
pikfyve	zdb-gene-030131-9636	predicted	module-specific	58.1612	94
wnt3a	zdb-gene-001106-1	predicted	common	57.9542	95
polr2b	zdb-gene-041008-1	predicted	module-specific	57.4957	96
hspa5	zdb-gene-031001-11	predicted	module-specific	57.4382	97
ret	zdb-gene-980526-307	predicted	common	57.2523	98
pnpla6	zdb-gene-050107-4	predicted	module-specific	57.181	99
vegfaa	zdb-gene-990415-273	predicted	common	57.0152	100
rpsa	zdb-gene-040426-811	predicted	module-specific	56.8475	101
acta2	zdb-gene-030131-1229	predicted	module-specific	56.6995	102
smad7	zdb-gene-030128-3	predicted	module-specific	56.5798	103
prkca	zdb-gene-050208-100	predicted	module-specific	56.1974	104
cct3	zdb-gene-020419-5	predicted	module-specific	55.8933	105
gnb2l1	zdb-gene-990415-89	predicted	module-specific	55.6689	106
ruvbl1	zdb-gene-030109-2	predicted	module-specific	55.4374	107
jak2a	zdb-gene-980526-481	predicted	module-specific	55.4275	108
junba	zdb-gene-040426-2172	predicted	common	54.8789	109
syk	zdb-gene-040702-3	predicted	module-specific	54.8745	110
nos1	zdb-gene-001101-1	predicted	module-specific	54.6795	111
rap1aa	zdb-gene-040625-167	predicted	module-specific	54.6556	112
pdgfrb	zdb-gene-030805-2	predicted	module-specific	54.1264	113
pold1	zdb-gene-060429-1	predicted	module-specific	54.0786	114
ywhag1	zdb-gene-011115-1	predicted	module-specific	53.9054	115
csf1ra	zdb-gene-001205-1	predicted	module-specific	53.5912	116
pik3cb	zdb-gene-030131-1904	predicted	module-specific	53.5476	117
polr3b	zdb-gene-030131-2887	predicted	module-specific	53.0482	118
zap70	zdb-gene-050522-257	predicted	module-specific	52.8578	119
foxo3b	zdb-gene-990708-6	predicted	module-specific	52.6933	120
rpl3	zdb-gene-030131-1291	predicted	module-specific	52.6457	121
fgf8a	zdb-gene-990415-72	predicted	common	52.5593	122
flt4	zdb-gene-980526-326	predicted	module-specific	52.5479	123
rem2	zdb-gene-081110-1	predicted	module-specific	52.4895	124
mapk9	zdb-gene-091117-28	predicted	module-specific	52.2716	125
stat3	zdb-gene-980526-68	predicted	module-specific	52.2525	126
gmps	zdb-gene-040426-1503	predicted	module-specific	52.176	127
ccnd1	zdb-gene-980526-176	predicted	module-specific	52.1641	128
rab11a	zdb-gene-041114-53	predicted	module-specific	52.1464	129
gli2a	zdb-gene-990706-8	predicted	common	52.1448	130
rhoad	NA	predicted	module-specific	52.13	131
actc1b	zdb-gene-000322-1	predicted	module-specific	51.8526	132
lrguk	zdb-gene-050419-232	predicted	module-specific	51.4965	133
rpl7	zdb-gene-030131-8654	predicted	module-specific	51.2077	134
myb	zdb-gene-991110-14	predicted	module-specific	51.0662	135
rps5	zdb-gene-020419-12	predicted	module-specific	50.766	136
rras	zdb-gene-041010-217	predicted	module-specific	50.7494	137
fbl	zdb-gene-040426-1936	predicted	module-specific	50.5667	138
mapk7	zdb-gene-050320-10	predicted	module-specific	50.5182	139
dicer1	zdb-gene-030131-3445	predicted	common	50.473	140
gli1	zdb-gene-030321-1	predicted	module-specific	50.4323	141
fyna	zdb-gene-030903-5	predicted	module-specific	50.4112	142
ddx18	zdb-gene-030131-9685	predicted	module-specific	50.2767	143
h9gxw8_danre	NA	predicted	module-specific	50.0729	144
gata4	zdb-gene-980526-476	predicted	module-specific	50.0032	145
smad5	zdb-gene-990603-9	predicted	module-specific	49.9643	146
impdh2	zdb-gene-030114-5	predicted	module-specific	49.9417	147
rac3a	zdb-gene-040718-256	predicted	module-specific	49.7735	148
ccna2	zdb-gene-020418-1	predicted	module-specific	49.6999	149
smad3a	zdb-gene-000509-3	predicted	common	49.5403	150
rhoae	NA	predicted	module-specific	49.4371	151
impdh1b	zdb-gene-030219-206	predicted	module-specific	49.4135	152
zgc:110250	NA	predicted	module-specific	49.3835	153
rac3b	zdb-gene-080220-21	predicted	module-specific	49.2353	154
ddx27	zdb-gene-031001-8	predicted	module-specific	49.044	155
gnat2	zdb-gene-011128-10	predicted	module-specific	48.8471	156
mapk6	zdb-gene-050420-7	predicted	module-specific	48.6318	157
rpl7l1	zdb-gene-030131-970	predicted	module-specific	48.5832	158
rps11	zdb-gene-040426-2701	predicted	module-specific	48.3889	159
prkcg	zdb-gene-090206-1	predicted	module-specific	48.3421	160
hsp70l	zdb-gene-050321-1	predicted	module-specific	48.1689	161
hrasb	zdb-gene-050522-466	predicted	common	48.0853	162
shha	zdb-gene-980526-166	predicted	common	48.0501	163
rac1l	zdb-gene-060315-6	predicted	module-specific	47.8812	164
bmp2a	zdb-gene-980526-388	predicted	common	47.8327	165
rpl11	zdb-gene-040625-147	predicted	module-specific	47.6579	166
fgf4	zdb-gene-001006-1	predicted	common	47.5358	167
smarca5	zdb-gene-021125-1	predicted	module-specific	47.5165	168
fynb	zdb-gene-050706-89	predicted	module-specific	47.4159	169
acacb	zdb-gene-060526-132	predicted	module-specific	47.3529	170
smarca2	zdb-gene-030131-5964	predicted	module-specific	47.3412	171
acaca	zdb-gene-060526-74	predicted	module-specific	47.3041	172
ttn.1	zdb-gene-030616-413	predicted	module-specific	47.0953	173
ankrd52b	zdb-gene-121105-6	predicted	module-specific	47.0547	174
rrm1	zdb-gene-990415-247	predicted	module-specific	46.8664	175
musk	zdb-gene-030131-6458	predicted	module-specific	46.4417	176
rps3	zdb-gene-030131-8494	predicted	module-specific	46.3559	177
bmp7a	zdb-gene-000208-25	predicted	common	46.1288	178
pi4kaa	zdb-gene-100204-2	predicted	module-specific	46.1227	179
smad1	zdb-gene-991119-8	predicted	module-specific	46.1038	180
rhoaa	zdb-gene-040426-2150	predicted	module-specific	46.08	181
rps12	zdb-gene-030131-8951	predicted	module-specific	45.8652	182
vegfab	zdb-gene-030131-4605	predicted	common	45.8605	183
map2k5	zdb-gene-030131-1517	predicted	module-specific	45.805	184
plk1	zdb-gene-021115-7	predicted	module-specific	45.7278	185
mcm7	zdb-gene-020419-27	predicted	module-specific	45.6478	186
supt5h	zdb-gene-001207-1	predicted	module-specific	45.444	187
ncbp2	zdb-gene-020419-31	predicted	module-specific	45.2372	188
skp1	zdb-gene-040426-1707	predicted	module-specific	45.041	189
rpl12	zdb-gene-030131-5297	predicted	module-specific	45.039	190
mapk4	zdb-gene-040426-2835	predicted	module-specific	45.0335	191
spna2	zdb-gene-051113-60	predicted	module-specific	44.987	192
rps15	zdb-gene-030131-9092	predicted	module-specific	44.9234	193
si:ch73-97e20.2	NA	predicted	module-specific	44.7653	194
actn2b	zdb-gene-051127-39	predicted	module-specific	44.563	195
mybl2b	zdb-gene-041007-1	predicted	module-specific	44.5563	196
tubg1	zdb-gene-040426-836	predicted	module-specific	44.5277	197
myo5b	zdb-gene-031219-7	predicted	module-specific	44.4961	198
umps	zdb-gene-040426-785	predicted	module-specific	44.4265	199
snu13b	zdb-gene-030131-9670	predicted	module-specific	44.3422	200
rpl5a	zdb-gene-030131-5161	predicted	module-specific	44.0602	201
si:ch73-362f1.1	NA	predicted	module-specific	44.0194	202
zgc:171775	zdb-gene-030131-4309	predicted	module-specific	43.9194	203
mapk8b	zdb-gene-010202-1	predicted	module-specific	43.8692	204
nop56	zdb-gene-040109-1	predicted	module-specific	43.4451	205
rhoac	zdb-gene-040426-2665	predicted	module-specific	43.36	206
rps18	zdb-gene-020419-20	predicted	module-specific	43.2537	207
myo16	zdb-gene-070912-470	predicted	module-specific	43.0794	208
mysm1	NA	predicted	common	43.0713	209
rb1	zdb-gene-040428-1	predicted	module-specific	42.9569	210
gna13b	zdb-gene-030131-8277	predicted	module-specific	42.9019	211
fgf10a	zdb-gene-030715-1	predicted	common	42.2153	212
rps14	zdb-gene-030131-8631	predicted	module-specific	41.8715	213
fen1	zdb-gene-031112-11	predicted	module-specific	41.8093	214
rpl23a	zdb-gene-030131-7479	predicted	module-specific	41.6131	215
grb2b	zdb-gene-040426-1975	predicted	module-specific	41.4618	216
tnnc1a	zdb-gene-030523-1	predicted	module-specific	41.2485	217
rela	zdb-gene-040825-4	predicted	module-specific	41.0983	218
fgf10b	zdb-gene-060828-1	predicted	common	40.7886	219
egf	zdb-gene-070922-1	predicted	module-specific	40.7758	220
nop58	zdb-gene-040426-2140	predicted	module-specific	40.7595	221
ccnb1	zdb-gene-000406-10	predicted	module-specific	40.7171	222
mapk15	zdb-gene-050522-307	predicted	module-specific	40.7129	223
fosl2	zdb-gene-070209-164	predicted	module-specific	40.6588	224
foxo3a	zdb-gene-050116-1	predicted	module-specific	40.5976	225
aclya	zdb-gene-031113-1	predicted	module-specific	40.5918	226
si:dkey-110j1.3	NA	predicted	module-specific	40.5494	227
psmc6	zdb-gene-030131-304	predicted	module-specific	40.5025	228
mcm3	zdb-gene-020419-4	predicted	module-specific	40.4913	229
dkc1	zdb-gene-031118-120	predicted	module-specific	40.3668	230
cdk2	zdb-gene-040426-2741	predicted	module-specific	40.3259	231
sirt1	zdb-gene-070801-2	predicted	common	40.1693	232
wu:fb65b05	NA	predicted	module-specific	39.9788	233
gnb1a	zdb-gene-030131-823	predicted	module-specific	39.8276	234
polr2c	zdb-gene-030131-6609	predicted	module-specific	39.4271	235
smc4	zdb-gene-020419-21	predicted	module-specific	39.3748	236
akt3a	zdb-gene-050419-180	predicted	module-specific	39.0865	237
wdr12	zdb-gene-030131-371	predicted	module-specific	39.0586	238
akt3	NA	predicted	module-specific	38.7953	239
gata3	zdb-gene-990415-82	predicted	module-specific	38.7271	240
cdc42l	zdb-gene-030131-6069	predicted	module-specific	38.6565	241
7955.ensdarp00000047205	NA	predicted	module-specific	38.1171	242
grb2a	zdb-gene-041121-1	predicted	module-specific	38.0094	243
foxa2	zdb-gene-980526-404	predicted	module-specific	38.0038	244
furina	zdb-gene-040901-1	predicted	module-specific	37.9246	245
si:dkey-4p15.3	zdb-gene-121214-31	predicted	module-specific	37.3635	246
gata6	zdb-gene-000622-1	predicted	module-specific	37.3368	247
actb1	zdb-gene-000329-1	predicted	module-specific	37.0124	248
prpf31	zdb-gene-040426-1561	predicted	module-specific	36.9851	249
dnajc3	NA	predicted	module-specific	36.8412	250
bmpr1aa	zdb-gene-000502-1	predicted	common	36.7892	251
tcf7l1a	zdb-gene-980605-30	predicted	module-specific	36.243	252
crk	zdb-gene-040801-148	predicted	module-specific	36.109	253
nfkb2	zdb-gene-030131-6701	predicted	module-specific	36.1038	254
stn	zdb-gene-070117-2406	predicted	module-specific	36.0379	255
psmb1	zdb-gene-040618-2	predicted	module-specific	36.0322	256
acvr2b	zdb-gene-980526-549	predicted	module-specific	35.8978	257
lrit3	NA	predicted	module-specific	35.6729	258
lef1	zdb-gene-990714-26	predicted	common	35.665	259
polr2gl	zdb-gene-030131-2808	predicted	module-specific	35.335	260
rhogb	zdb-gene-030131-8877	predicted	module-specific	35.0865	261
ehmt1b	zdb-gene-080515-3	predicted	module-specific	34.9247	262
tgfb3	zdb-gene-030723-4	predicted	module-specific	34.7478	263
chd	zdb-gene-990415-33	predicted	module-specific	34.7017	264
gata5	zdb-gene-980526-340	predicted	module-specific	34.6429	265
nifk	zdb-gene-021231-4	predicted	module-specific	34.5939	266
polr1b	zdb-gene-040426-1598	predicted	module-specific	34.5024	267
rhobtb1	zdb-gene-130530-871	predicted	module-specific	34.4782	268
rhobtb2b	zdb-gene-071125-1	predicted	module-specific	34.3759	269
ehmt1a	zdb-gene-040724-44	predicted	module-specific	34.2641	270
dvl2	zdb-gene-041118-20	predicted	module-specific	34.0913	271
si:dkey-263f15.2	NA	predicted	module-specific	34.0376	272
snrpd1	zdb-gene-020419-14	predicted	module-specific	33.9801	273
rpl10	zdb-gene-030131-8656	predicted	module-specific	33.9612	274
gnai2	NA	predicted	module-specific	33.9429	275
nhp2l1a	NA	predicted	module-specific	33.6676	276
gli2b	zdb-gene-050523-1	predicted	common	33.6578	277
gnai2l	NA	predicted	module-specific	33.5994	278
cpsf3	zdb-gene-030131-3275	predicted	module-specific	33.4615	279
rhoq	zdb-gene-030131-5721	predicted	module-specific	33.4053	280
si:dkey-24p1.4	NA	predicted	module-specific	33.3506	281
smad9	zdb-gene-031014-1	predicted	module-specific	33.3468	282
acta1a	zdb-gene-050417-267	predicted	module-specific	33.2371	283
pwp2h	zdb-gene-021031-3	predicted	module-specific	33.2006	284
ppm1k	zdb-gene-050306-8	predicted	module-specific	33.1602	285
wnt4a	zdb-gene-980526-352	predicted	common	33.0982	286
wu:ft34d10	NA	predicted	module-specific	32.9694	287
pcna	zdb-gene-000210-8	predicted	module-specific	32.8171	288
acvr1l	zdb-gene-990415-9	predicted	module-specific	32.769	289
zgc:86709	zdb-gene-040625-35	predicted	module-specific	32.7594	290
gnao1a	zdb-gene-040426-1757	predicted	module-specific	32.6376	291
rhov	zdb-gene-031002-10	predicted	module-specific	32.6253	292
smo	zdb-gene-980526-89	predicted	common	32.2549	293
gnai3	zdb-gene-070713-6	predicted	module-specific	32.1788	294
actb2	zdb-gene-000329-3	predicted	module-specific	32.1694	295
hdac4	zdb-gene-061013-95	predicted	module-specific	32.1681	296
rpa1	zdb-gene-030912-3	predicted	module-specific	32.103	297
snrpc	zdb-gene-020419-26	predicted	module-specific	31.8794	298
ppm1f	zdb-gene-051128-2	predicted	module-specific	31.8354	299
7955.ensdarp00000062369	NA	predicted	module-specific	31.7794	300
rhoh	zdb-gene-060228-7	predicted	module-specific	31.3188	301
ube2ib	zdb-gene-990614-17	predicted	module-specific	31.3135	302
rhof	zdb-gene-050522-280	predicted	module-specific	31.3006	303
rhoj	zdb-gene-040724-272	predicted	module-specific	31.2765	304
ptch2	zdb-gene-980526-44	predicted	module-specific	31.2515	305
crkl	zdb-gene-040426-2951	predicted	module-specific	31.0277	306
myhz2	zdb-gene-020604-1	predicted	module-specific	30.8319	307
sod2	NA	predicted	common	30.6061	308
rps24	zdb-gene-040109-5	predicted	module-specific	30.391	309
yars	zdb-gene-030425-2	predicted	module-specific	30.27	310
ctnnd1	zdb-gene-110208-9	predicted	module-specific	30.2469	311
rel	zdb-gene-040718-255	predicted	module-specific	29.978	312
gnai1	zdb-gene-040426-1310	predicted	module-specific	29.8435	313
uckl1b	zdb-gene-090311-45	predicted	module-specific	29.7329	314
nkx2.2a	zdb-gene-980526-403	predicted	module-specific	29.671	315
si:ch211-243j20.2	zdb-gene-041014-345	predicted	module-specific	29.67	316
cps1	zdb-gene-081105-17	predicted	module-specific	29.6501	317
uckl1a	zdb-gene-040724-238	predicted	module-specific	29.6	318
cltca	zdb-gene-030131-2299	predicted	module-specific	29.4993	319
ctnnd2b	zdb-gene-070912-532	predicted	module-specific	29.3383	320
gdf11	zdb-gene-040427-2	direct annotation to the pelvic fin	common	29.3173	321
prkacaa	zdb-gene-050114-6	predicted	module-specific	28.9588	322
stat1b	zdb-gene-030616-23	predicted	common	28.9557	323
prkacb	NA	predicted	module-specific	28.6365	324
gnat1	zdb-gene-011128-11	predicted	module-specific	28.5971	325
prkacab	zdb-gene-040801-208	predicted	module-specific	28.4594	326
map3k3	zdb-gene-070910-1	predicted	module-specific	28.3206	327
map3k2	zdb-gene-120215-96	predicted	module-specific	28.1741	328
ak9	zdb-gene-041014-337	predicted	module-specific	28.1126	329
bmpr2b	zdb-gene-070618-2	predicted	module-specific	28.107	330
bmpr2a	zdb-gene-070618-1	predicted	module-specific	27.8458	331
uba52	zdb-gene-051023-7	predicted	module-specific	27.8453	332
smad3b	zdb-gene-030128-4	predicted	common	27.6166	333
polr2f	zdb-gene-040718-279	predicted	module-specific	27.6094	334
gna13a	zdb-gene-030131-5024	predicted	module-specific	27.5659	335
ak2	zdb-gene-030131-512	predicted	module-specific	27.5084	336
gnao1b	zdb-gene-040426-1693	predicted	module-specific	27.4588	337
aurkb	zdb-gene-020419-40	predicted	module-specific	27.396	338
acvr2aa	zdb-gene-980526-227	predicted	module-specific	27.2226	339
casp3a	zdb-gene-011210-1	predicted	common	27.2208	340
polr2d	zdb-gene-040714-2	predicted	module-specific	27.2022	341
cstf3	zdb-gene-040426-1997	predicted	module-specific	27.1381	342
zgc:110388	NA	predicted	module-specific	26.8859	343
prkacba	zdb-gene-040426-1351	predicted	module-specific	26.8047	344
ppm1e	zdb-gene-070326-2	predicted	module-specific	26.78	345
bms1	zdb-gene-060720-2	predicted	module-specific	26.6504	346
ctnna1	zdb-gene-991207-24	predicted	module-specific	26.547	347
ppm1g	zdb-gene-030425-4	predicted	module-specific	26.5225	348
hdac6	zdb-gene-030131-3232	predicted	module-specific	26.5091	349
map3k14b	zdb-gene-091204-121	predicted	common	26.1706	350
si:dkey-260c8.4	NA	predicted	module-specific	26.0965	351
actr1	zdb-gene-040426-2695	predicted	module-specific	25.7265	352
gna12	NA	predicted	module-specific	25.5806	353
aldh1a2	zdb-gene-011010-3	predicted	common	25.4504	354
gnaia	zdb-gene-030131-2229	predicted	module-specific	25.4306	355
cib2	zdb-gene-040426-1663	predicted	module-specific	25.3319	356
zgc:86725	NA	predicted	module-specific	25.2371	357
zgc:171516	NA	predicted	module-specific	25.1741	358
gli3	zdb-gene-041111-162	predicted	common	25.0939	359
tcf7	zdb-gene-050222-4	predicted	module-specific	25.0576	360
bmpr1ba	zdb-gene-991208-8	predicted	common	24.8781	361
acvrl1	zdb-gene-021003-1	predicted	module-specific	24.8009	362
actr10	zdb-gene-040426-768	predicted	module-specific	24.7753	363
kif7	zdb-gene-050307-1	predicted	module-specific	24.0681	364
wnt11r	zdb-gene-980526-249	predicted	module-specific	24.0636	365
ihha	zdb-gene-051010-1	predicted	common	24.0223	366
gnav1	zdb-gene-081031-92	predicted	module-specific	24.0094	367
pkp2	zdb-gene-041210-167	predicted	module-specific	23.9456	368
ptch1	zdb-gene-980526-196	predicted	common	23.8507	369
si:ch211-241j12.3	zdb-gene-040724-72	predicted	module-specific	23.7665	370
nog3	zdb-gene-990714-8	predicted	module-specific	23.6295	371
pafah1b1a	zdb-gene-040116-2	predicted	module-specific	23.5752	372
polr2eb	zdb-gene-040801-83	predicted	module-specific	23.5588	373
mrps6	zdb-gene-060825-59	predicted	module-specific	23.5583	374
sdc2	zdb-gene-021206-3	predicted	module-specific	23.5	375
aurka	zdb-gene-040801-161	predicted	module-specific	23.4617	376
bag3	zdb-gene-040801-40	predicted	module-specific	23.4286	377
prkar1aa	zdb-gene-050116-2	predicted	module-specific	23.2224	378
zfand4	zdb-gene-090312-102	predicted	module-specific	23.1588	379
pafah1b1b	zdb-gene-040116-3	predicted	module-specific	23.142	380
rps28	zdb-gene-030131-2022	predicted	module-specific	23.0887	381
lhx2b	zdb-gene-051220-1	predicted	module-specific	23.0497	382
faub	zdb-gene-050417-416	predicted	module-specific	23.0206	383
si:ch73-266o15.4	zdb-gene-070705-229	predicted	module-specific	23.0206	384
dpydb	zdb-gene-040426-2459	predicted	module-specific	22.9594	385
bmpr1ab	zdb-gene-040912-150	predicted	common	22.5899	386
tab1	zdb-gene-060628-1	predicted	module-specific	22.5476	387
vdrb	zdb-gene-080403-10	predicted	common	22.4408	388
plcb3	zdb-gene-030616-594	predicted	module-specific	22.1698	389
lgr4	zdb-gene-111013-1	predicted	module-specific	22.1376	390
prp19	NA	predicted	module-specific	21.9441	391
si:ch1073-55a19.2	zdb-gene-081104-93	predicted	module-specific	21.8288	392
zgc:110289	NA	predicted	module-specific	21.5576	393
cdh23	zdb-gene-040513-7	predicted	module-specific	21.4822	394
brd3a	zdb-gene-030131-6141	predicted	module-specific	21.4779	395
bud31	zdb-gene-040720-3	predicted	module-specific	21.466	396
7955.ensdarp00000098657	NA	predicted	module-specific	21.4012	397
brd2a	zdb-gene-990415-248	predicted	module-specific	21.3607	398
polr2j	zdb-gene-050522-120	predicted	module-specific	20.9853	399
polr2i	zdb-gene-041010-106	predicted	module-specific	20.9306	400
brd4	zdb-gene-030131-267	predicted	module-specific	20.8454	401
brd2b	zdb-gene-070220-1	predicted	module-specific	20.7995	402
pax2a	zdb-gene-990415-8	predicted	module-specific	20.6718	403
shhb	zdb-gene-980526-41	predicted	common	20.6403	404
zgc:162985	NA	predicted	module-specific	20.4771	405
zgc:171795	NA	predicted	module-specific	20.4418	406
zgc:112305	NA	predicted	module-specific	20.1153	407
bmpr1bb	zdb-gene-090610-1	predicted	common	20.1116	408
pnpla7b	zdb-gene-050309-66	predicted	module-specific	20.1035	409
ppm1lb	zdb-gene-060929-136	predicted	module-specific	20.0724	410
pnpla7a	zdb-gene-070112-1812	predicted	module-specific	19.9965	411
osr2	zdb-gene-050417-183	predicted	module-specific	19.9021	412
ppm1la	zdb-gene-061103-118	predicted	module-specific	19.7582	413
ppm1db	zdb-gene-041114-27	predicted	module-specific	19.6459	414
ppm1da	zdb-gene-040426-815	predicted	module-specific	19.6388	415
insb	zdb-gene-040113-2	predicted	module-specific	19.6149	416
pax6b	zdb-gene-001031-1	predicted	module-specific	19.4871	417
aldh1l1	zdb-gene-100519-4	predicted	module-specific	19.2836	418
si:ch211-149b19.3	zdb-gene-110411-37	predicted	module-specific	19.1382	419
epor	zdb-gene-071116-1	predicted	module-specific	19.117	420
si:ch211-272n13.7	zdb-gene-160113-22	predicted	module-specific	18.7165	421
fsta	zdb-gene-990714-11	predicted	common	17.8232	422
s1pr4	zdb-gene-050506-8	predicted	module-specific	17.6715	423
col11a2	zdb-gene-000208-23	predicted	module-specific	17.6619	424
si:zfos-979f1.2	zdb-gene-091204-441	predicted	module-specific	17.3429	425
wu:fi17d12	NA	predicted	module-specific	17.2012	426
snapc1b	zdb-gene-040426-716	predicted	module-specific	17.0181	427
tgfbr2b	zdb-gene-980526-375	predicted	module-specific	16.7768	428
wnt2ba	zdb-gene-030717-2	predicted	module-specific	16.7411	429
szl	zdb-gene-030530-1	predicted	module-specific	16.6274	430
pax6a	zdb-gene-990415-200	predicted	module-specific	16.4663	431
snrpb2	zdb-gene-060616-2	predicted	module-specific	16.3076	432
nos2b	zdb-gene-080916-1	predicted	module-specific	16.2229	433
wu:fi34d11	NA	predicted	module-specific	15.9688	434
nos2a	zdb-gene-040305-1	predicted	module-specific	15.8706	435
cnr2	zdb-gene-040702-7	predicted	module-specific	15.8588	436
hand2	zdb-gene-000511-1	predicted	common	15.7932	437
grem2b	zdb-gene-030911-9	predicted	module-specific	15.6412	438
gtf2b	zdb-gene-030131-3544	predicted	module-specific	15.6112	439
snrpa	zdb-gene-030131-2841	predicted	module-specific	15.6076	440
mpx	zdb-gene-030131-9460	predicted	module-specific	15.4922	441
msx1a	zdb-gene-980526-312	predicted	common	15.3589	442
7955.ensdarp00000060865	NA	predicted	module-specific	15.1865	443
cx43	zdb-gene-991105-4	predicted	common	15.0787	444
ppm1bb	zdb-gene-041114-185	predicted	module-specific	14.9559	445
bmp1a	zdb-gene-060818-1	direct annotation to the pelvic fin	common	14.733	446
ppm1ab	zdb-gene-991102-14	predicted	module-specific	14.6965	447
aldh8a1	zdb-gene-040912-3	predicted	module-specific	14.3963	448
rarga	zdb-gene-980526-531	predicted	module-specific	14.3794	449
kcnk5b	zdb-gene-040426-1297	direct annotation to the pelvic fin	common	14.2795	450
ppm1aa	zdb-gene-991102-15	predicted	module-specific	14.1041	451
nog1	zdb-gene-991206-8	predicted	module-specific	13.9133	452
aldh7a1	zdb-gene-030131-6129	predicted	module-specific	13.7984	453
vdra	zdb-gene-000210-31	predicted	common	13.7382	454
acvr1ba	zdb-gene-980526-527	predicted	module-specific	13.7379	455
appb	zdb-gene-020220-1	predicted	module-specific	13.6146	456
pdp1	zdb-gene-060810-70	predicted	module-specific	13.4235	457
pax3a	zdb-gene-980526-52	predicted	common	13.4122	458
mixl1	zdb-gene-000208-20	predicted	module-specific	13.4024	459
ihhb	zdb-gene-980526-135	predicted	common	13.389	460
lamc1	zdb-gene-021226-3	predicted	common	13.3297	461
desma	zdb-gene-980526-221	predicted	common	13.1643	462
pdp2	zdb-gene-000921-2	predicted	module-specific	13.0882	463
si:ch211-193e13.3	NA	predicted	module-specific	13.0488	464
col1a1a	zdb-gene-030131-9102	predicted	common	12.9905	465
ppm1ba	zdb-gene-991102-16	predicted	module-specific	12.89	466
gdnfa	zdb-gene-010226-1	predicted	module-specific	12.5052	467
hfe2	zdb-gene-030131-651	predicted	module-specific	12.4368	468
pptc7	NA	predicted	module-specific	12.3612	469
col2a1b	zdb-gene-050302-9	predicted	module-specific	12.3433	470
hhip	zdb-gene-030131-4827	direct annotation to the pelvic fin	common	12.2809	471
si:zfos-824d4.1	NA	predicted	module-specific	12.1824	472
tgfbr1a	zdb-gene-051120-75	predicted	module-specific	12.1176	473
nmur1a	zdb-gene-081104-220	predicted	module-specific	12.1086	474
ppp3ca	zdb-gene-091113-24	predicted	module-specific	12.0982	475
f1rbx7_danre	NA	predicted	module-specific	12.04	476
tgfbr1b	zdb-gene-091027-1	predicted	module-specific	12.0265	477
ppm1nb	zdb-gene-071004-34	predicted	module-specific	12.0194	478
si:ch211-15p9.2	zdb-gene-060503-577	predicted	module-specific	12.0029	479
ppm1na	zdb-gene-040426-2731	predicted	module-specific	12.0024	480
lmx1bb	zdb-gene-050114-2	predicted	common	11.9354	481
nkx2.7	zdb-gene-990415-179	predicted	module-specific	11.9042	482
col2a1a	zdb-gene-980526-192	predicted	common	11.8949	483
lmo7b	zdb-gene-060825-242	predicted	module-specific	11.7242	484
adora2b	zdb-gene-060511-1	predicted	module-specific	11.5031	485
kng1	zdb-gene-041010-56	predicted	module-specific	11.3748	486
sox10	zdb-gene-011207-1	predicted	module-specific	11.3206	487
hadhaa	zdb-gene-031222-5	predicted	module-specific	11.1135	488
ppp3cca	zdb-gene-030829-36	predicted	module-specific	11.0982	489
hadhab	zdb-gene-041111-204	predicted	module-specific	11.0924	490
neurog1	zdb-gene-990415-174	predicted	module-specific	11.056	491
7955.ensdarp00000107775	NA	predicted	module-specific	10.9659	492
nmu	zdb-gene-041001-111	predicted	module-specific	10.905	493
rargb	zdb-gene-070314-1	predicted	module-specific	10.6336	494
chd4a	zdb-gene-041111-187	predicted	module-specific	10.4988	495
tbx4	zdb-gene-991124-5	direct annotation to the pelvic fin	common	10.3408	496
dhh	zdb-gene-990714-5	predicted	module-specific	10.2594	497
tnnt2d	zdb-gene-050626-97	predicted	module-specific	10.2208	498
vps45	zdb-gene-060503-526	predicted	module-specific	9.89	499
hspg2	zdb-gene-080807-4	predicted	common	9.6841	500
zgc:110141	NA	predicted	module-specific	9.6535	501
ppp3ccb	zdb-gene-070112-1102	predicted	module-specific	9.5359	502
loxa	zdb-gene-040426-2398	predicted	module-specific	9.4775	503
gfra1a	zdb-gene-010226-2	predicted	module-specific	9.4138	504
disp1	zdb-gene-030911-7	predicted	module-specific	9.3342	505
usp28	zdb-gene-041008-142	predicted	module-specific	9.0619	506
fras1	zdb-gene-060526-68	predicted	common	9.0362	507
scn12aa	zdb-gene-060908-2	predicted	module-specific	8.4555	508
rgmb	zdb-gene-040527-2	predicted	module-specific	8.268	509
rgma	zdb-gene-040527-1	predicted	module-specific	8.2568	510
phox2bb	zdb-gene-050407-3	annotated to a part or bud	common	8.0819	511
tfap2a	zdb-gene-011212-6	predicted	module-specific	8.0268	512
si:dkey-264o13.1	NA	predicted	module-specific	7.9118	513
pax9	zdb-gene-980526-399	predicted	module-specific	7.6893	514
cacna1c	zdb-gene-020129-1	predicted	module-specific	7.6436	515
unm_dhi862	zdb-gene-120403-1	direct annotation to the pelvic fin	common	7.4461	516
unm_t31489	zdb-gene-070117-1966	predicted	module-specific	7.316	517
unm_m110	zdb-gene-070117-471	predicted	module-specific	7.316	517
dan	zdb-gene-070117-2011	predicted	module-specific	7.316	517
unm_t30508	zdb-gene-070117-1062	predicted	module-specific	7.316	517
unm_t30601	zdb-gene-070117-1339	predicted	module-specific	7.316	517
unm_m483	zdb-gene-070117-538	predicted	module-specific	7.316	517
unm_m565	zdb-gene-070117-147	predicted	module-specific	7.316	517
unm_m738	zdb-gene-070117-318	predicted	module-specific	7.316	517
unm_t30926	zdb-gene-070117-920	predicted	module-specific	7.316	517
unm_m719	zdb-gene-070117-624	predicted	module-specific	7.316	517
unm_m360	zdb-gene-070117-446	predicted	module-specific	7.316	517
unm_t30867	zdb-gene-070117-1315	predicted	module-specific	7.316	517
unm_m180	zdb-gene-070117-394	predicted	module-specific	7.316	517
unm_m361	zdb-gene-070117-423	predicted	module-specific	7.316	517
unm_m658	zdb-gene-070117-143	predicted	module-specific	7.316	531
bhlha9	zdb-gene-030131-2201	predicted	module-specific	7.316	531
unm_t30629	zdb-gene-070117-1066	predicted	module-specific	7.316	531
prdm1a	zdb-gene-030131-2193	predicted	module-specific	7.2376	534
rgmd	zdb-gene-030131-561	predicted	module-specific	7.1005	535
ext2	zdb-gene-041124-3	predicted	module-specific	7.0811	536
dzip1	zdb-gene-040526-1	predicted	module-specific	6.9224	537
zgc:110801	NA	predicted	module-specific	6.7659	538
col1a2	zdb-gene-030131-8415	predicted	common	6.6976	539
unm_t31148	zdb-gene-070117-1894	direct annotation to the pelvic fin	common	6.6863	540
edar	zdb-gene-070117-2062	direct annotation to the pelvic fin	common	6.5737	541
cwc22	zdb-gene-060929-452	predicted	module-specific	6.5088	542
scube2	zdb-gene-050302-80	predicted	common	6.4974	543
cacna1ab	zdb-gene-090514-3	predicted	module-specific	6.3755	544
col11a1b	zdb-gene-070912-607	predicted	common	6.2965	545
scn4ab	zdb-gene-051201-1	predicted	module-specific	6.1278	546
scn4aa	zdb-gene-051201-2	predicted	module-specific	6.1243	547
col5a2a	zdb-gene-030616-13	predicted	module-specific	6.0859	548
lama5	zdb-gene-030131-9823	predicted	module-specific	6.0819	549
col11a1a	zdb-gene-070209-167	predicted	common	5.9988	550
7955.ensdarp00000088460	NA	predicted	module-specific	5.9447	551
prkab1b	zdb-gene-030131-7172	predicted	module-specific	5.9394	552
prkab1a	zdb-gene-040718-377	predicted	module-specific	5.9188	553
col1a1b	zdb-gene-030131-4400	predicted	common	5.9171	554
rag1	zdb-gene-990415-234	predicted	module-specific	5.8991	555
col5a1	zdb-gene-041105-6	predicted	module-specific	5.8829	556
si:rp71-56k2.1	NA	predicted	module-specific	5.8671	557
wif1	zdb-gene-990712-17	predicted	module-specific	5.8469	558
slc8a1a	zdb-gene-050809-1	predicted	module-specific	5.8364	559
ube4a	zdb-gene-070410-21	predicted	module-specific	5.7559	560
elp1	zdb-gene-071116-7	predicted	module-specific	5.6779	561
evx1	zdb-gene-980526-364	predicted	module-specific	5.3314	562
brpf1	zdb-gene-040426-731	predicted	module-specific	5.065	563
ptf1a	zdb-gene-030616-579	predicted	module-specific	4.7007	564
barx1	zdb-gene-050522-28	predicted	module-specific	4.6769	565
kif6	zdb-gene-061027-130	predicted	module-specific	4.6617	566
olig2	zdb-gene-030131-4013	predicted	module-specific	4.54	567
ascl1a	zdb-gene-980526-90	predicted	module-specific	4.3766	568
cacna1fa	zdb-gene-091204-7	predicted	module-specific	4.32	569
rspo2	zdb-gene-060503-667	annotated to a part or bud	common	4.0927	570
nog2	zdb-gene-991206-14	predicted	module-specific	4.0565	571
sema3c	zdb-gene-050513-5	predicted	module-specific	4.0127	572
extl3	zdb-gene-041124-2	predicted	module-specific	4.0036	573
wdr90	zdb-gene-070424-67	predicted	module-specific	3.6988	574
eda	zdb-gene-050107-6	predicted	module-specific	3.6004	575
isl2a	zdb-gene-980526-562	predicted	module-specific	3.5519	576
frem2a	zdb-gene-081119-3	predicted	common	3.5366	577
si:dkey-8e10.1	NA	predicted	module-specific	3.5253	578
zmp:0000000932	zdb-gene-130530-935	predicted	module-specific	3.4682	579
th	zdb-gene-990621-5	predicted	module-specific	3.4406	580
unm_b1037	zdb-gene-070306-9	predicted	module-specific	3.2941	581
unm_b1006	zdb-gene-070306-1	predicted	module-specific	3.2941	581
unm_b1112	zdb-gene-070306-2	predicted	module-specific	3.2941	581
unm_b1115	zdb-gene-070306-3	predicted	module-specific	3.2941	581
f1qiz5_danre	NA	predicted	module-specific	3.2776	585
slc8a4a	zdb-gene-060110-2	predicted	module-specific	3.1048	586
slc24a5	zdb-gene-031210-1	predicted	module-specific	2.9552	587
frem1a	zdb-gene-081119-1	predicted	module-specific	2.9144	588
hmcn1	zdb-gene-041014-322	predicted	module-specific	2.8634	589
loxl1	zdb-gene-060503-693	predicted	module-specific	2.8544	590
kcnh8	zdb-gene-060503-204	predicted	module-specific	2.8324	591
pitx1	zdb-gene-060421-3623	predicted	common	2.8035	592
si:dkey-106c17.3	NA	predicted	module-specific	2.7347	593
galnt13	zdb-gene-091204-444	predicted	module-specific	2.7112	594
pax3b	zdb-gene-080917-53	predicted	common	2.4374	595
rspo1	zdb-gene-040718-44	predicted	module-specific	2.1823	596
edaradd	zdb-gene-050114-5	predicted	module-specific	2.1518	597
si:dkey-107i16.4	NA	predicted	module-specific	2.12	598
pax4	zdb-gene-041210-244	predicted	module-specific	2.0313	599
tnpo3	zdb-gene-040426-708	predicted	module-specific	1.96	600
kcnj13	zdb-gene-070129-1	predicted	module-specific	1.6993	601
syt14	NA	predicted	module-specific	1.6035	602
tut	zdb-gene-070117-2443	predicted	module-specific	1.4947	603
elk	zdb-gene-081210-7	predicted	module-specific	1.4449	604
cyb5d1	zdb-gene-050417-173	predicted	module-specific	1.4329	605
znrf3	zdb-gene-070705-263	predicted	module-specific	1.3271	606
bpnt1	zdb-gene-040718-46	predicted	module-specific	1.2894	607
ylpm1	zdb-gene-030131-2196	predicted	module-specific	1.2888	608
intl2	NA	predicted	module-specific	0.91	609
im:7150573	NA	predicted	module-specific	0.91	609
dbh	zdb-gene-990621-3	predicted	module-specific	0.8347	611
rpz	zdb-gene-070117-651	predicted	module-specific	0.8085	612
lof	zdb-gene-070117-2179	direct annotation to the pelvic fin	common	0.6783	613
apoa1a	zdb-gene-990415-14	predicted	module-specific	0.5318	614
krm	zdb-gene-070117-2154	direct annotation to the pelvic fin	common	0.3423	615
rs1	NA	predicted	module-specific	0.3371	616
rnf212	zdb-gene-110208-6	predicted	module-specific	0.3371	616
