## Supplementary material for "Gene network module changes associated with the vertebrate fin to limb transition": Electronic supplementary material files: Supplementary file S7.xlsx

### Sheet: Supplementary Table S2.4
Gene name	MGI identifier	Annotation type	Module-specific or common status	Weighted-degree	Rank
bmp4	mgi:88180	direct annotation to the forelimb	common	47.2641	1
ctnnb1	mgi:88276	direct annotation to the forelimb	module-specific	46.0747	2
trp53	mgi:98834	direct annotation to the forelimb	module-specific	37.8867	3
shh	mgi:98297	direct annotation to the forelimb	common	37.6249	4
wnt5a	mgi:98958	direct annotation to the forelimb	module-specific	35.6754	5
smad4	mgi:894293	predicted	module-specific	34.5294	6
bmp7	mgi:103302	predicted	common	34.2132	7
fgf8	mgi:99604	direct annotation to the forelimb	common	34.0672	8
runx2	mgi:99829	direct annotation to the forelimb	module-specific	34.0628	9
fgfr1	mgi:95522	direct annotation to the forelimb	common	33.436	10
gli2	mgi:95728	direct annotation to the forelimb	common	33.0563	11
gli3	mgi:95729	direct annotation to the forelimb	module-specific	32.0078	12
bmp2	mgi:88177	direct annotation to the forelimb	common	31.3004	13
wnt3a	mgi:98956	predicted	common	30.9124	14
sox9	mgi:98371	direct annotation to the forelimb	common	29.737	15
fgfr2	mgi:95523	direct annotation to the forelimb	module-specific	29.6869	16
ihh	mgi:96533	direct annotation to the forelimb	common	29.6653	17
fgfr3	mgi:95524	direct annotation to the forelimb	module-specific	29.5449	18
nog	mgi:104327	predicted	module-specific	29.3757	19
smo	mgi:108075	direct annotation to the forelimb	common	28.7826	20
wnt7a	mgi:98961	direct annotation to the forelimb	module-specific	28.1128	21
smad3	mgi:1201674	direct annotation to the forelimb	module-specific	27.969	22
wnt4	mgi:98957	predicted	common	27.9668	23
ptch1	mgi:105373	predicted	common	27.3374	24
wnt1	mgi:98953	predicted	module-specific	26.4361	25
bmpr1a	mgi:1338938	predicted	module-specific	26.0359	26
vegfa	mgi:103178	annotated to a part or bud	module-specific	24.9811	27
chrd	mgi:1313268	predicted	module-specific	24.6081	28
col2a1	mgi:88452	direct annotation to the forelimb	module-specific	24.2746	29
fgf9	mgi:104723	direct annotation to the forelimb	module-specific	24.0714	30
msx1	mgi:97168	predicted	common	23.4172	31
msx2	mgi:97169	predicted	module-specific	22.8361	32
fgf10	mgi:1099809	direct annotation to the forelimb	common	22.7474	33
tgfb2	mgi:98726	direct annotation to the forelimb	module-specific	22.6531	34
pax3	mgi:97487	direct annotation to the forelimb	module-specific	22.5835	35
pthlh	mgi:97800	direct annotation to the forelimb	module-specific	22.3993	36
esr1	mgi:1352467	direct annotation to the forelimb	module-specific	22.0893	37
bmp5	mgi:88181	direct annotation to the forelimb	module-specific	21.7889	38
itgb1	mgi:96610	direct annotation to the forelimb	module-specific	21.6904	39
acvr1	mgi:87911	direct annotation to the forelimb	module-specific	20.5535	40
ctgf	mgi:95537	direct annotation to the forelimb	common	20.3372	41
lrrk1	mgi:2142227	direct annotation to the forelimb	module-specific	20.1363	42
cdc42	mgi:106211	annotated to a part or bud	module-specific	19.6953	43
twist1	mgi:98872	direct annotation to the forelimb	module-specific	19.5487	44
lrp6	mgi:1298218	direct annotation to the forelimb	module-specific	18.1913	45
fst	mgi:95586	predicted	module-specific	18.1062	46
wnt7b	mgi:98962	predicted	module-specific	17.7777	47
gdf5	mgi:95688	direct annotation to the forelimb	module-specific	17.6851	48
dkk1	mgi:1329040	direct annotation to the forelimb	module-specific	17.3777	49
gsc	mgi:95841	direct annotation to the forelimb	module-specific	16.3233	50
dlx5	mgi:101926	predicted	common	16.1115	51
wnt9a	mgi:2446084	predicted	module-specific	15.9927	52
mmp14	mgi:101900	direct annotation to the forelimb	module-specific	15.1951	53
fgf18	mgi:1277980	direct annotation to the forelimb	module-specific	15.0723	54
prrx1	mgi:97712	direct annotation to the forelimb	module-specific	14.9029	55
foxc1	mgi:1347466	direct annotation to the forelimb	module-specific	14.8656	56
grem1	mgi:1344337	direct annotation to the forelimb	module-specific	14.7795	57
bmpr1b	mgi:107191	annotated to a part or bud	module-specific	14.5803	58
pbx1	mgi:97495	direct annotation to the forelimb	module-specific	14.5454	59
met	mgi:96969	direct annotation to the forelimb	common	13.9973	60
foxc2	mgi:1347481	predicted	module-specific	13.9395	61
hand2	mgi:103580	direct annotation to the forelimb	common	13.8461	62
nkx3-2	mgi:108015	predicted	module-specific	13.6063	63
wnt3	mgi:98955	direct annotation to the forelimb	module-specific	13.5245	64
lep	mgi:104663	direct annotation to the forelimb	module-specific	13.461	65
ror2	mgi:1347521	direct annotation to the forelimb	module-specific	12.8563	66
apc	mgi:88039	direct annotation to the forelimb	common	12.6243	67
en1	mgi:95389	direct annotation to the forelimb	module-specific	12.5706	68
sparc	mgi:98373	direct annotation to the forelimb	common	12.4871	69
mef2c	mgi:99458	direct annotation to the forelimb	module-specific	12.1875	70
egr2	mgi:95296	direct annotation to the forelimb	module-specific	11.0064	71
tbx3	mgi:98495	direct annotation to the forelimb	module-specific	10.9275	72
tcf7l2	mgi:1202879	direct annotation to the forelimb	module-specific	10.6753	73
sfrp2	mgi:108078	direct annotation to the forelimb	module-specific	10.505	74
col1a2	mgi:88468	direct annotation to the forelimb	module-specific	10.2161	75
hoxd13	mgi:96205	direct annotation to the forelimb	module-specific	10.069	76
pgr	mgi:97567	direct annotation to the forelimb	module-specific	9.7371	77
tfap2a	mgi:104671	direct annotation to the forelimb	common	9.3891	78
rac1	mgi:97845	direct annotation to the forelimb	module-specific	9.2492	79
prkg2	mgi:108173	direct annotation to the forelimb	module-specific	9.1722	80
lmx1b	mgi:1100513	direct annotation to the forelimb	module-specific	9.1039	81
sfn	mgi:1891831	direct annotation to the forelimb	module-specific	8.889	82
cdkn1c	mgi:104564	direct annotation to the forelimb	module-specific	8.8719	83
tbx4	mgi:102556	predicted	module-specific	8.74	84
trp63	mgi:1330810	direct annotation to the forelimb	module-specific	8.6922	85
tbx5	mgi:102541	direct annotation to the forelimb	common	8.6229	86
timp1	mgi:98752	direct annotation to the forelimb	module-specific	8.4069	87
postn	mgi:1926321	direct annotation to the forelimb	module-specific	8.3075	88
pkdcc	mgi:2147077	direct annotation to the forelimb	module-specific	8.1953	89
hoxd11	mgi:96203	direct annotation to the forelimb	module-specific	8.0623	90
pth	mgi:97799	annotated to a part or bud	module-specific	7.9786	91
fbn1	mgi:95489	direct annotation to the forelimb	module-specific	7.9002	92
tcf7	mgi:98507	direct annotation to the forelimb	common	7.7495	93
serpinh1	mgi:88283	direct annotation to the forelimb	module-specific	7.6992	94
esr2	mgi:109392	direct annotation to the forelimb	common	7.6748	95
chuk	mgi:99484	direct annotation to the forelimb	module-specific	7.5778	96
hoxd12	mgi:96204	direct annotation to the forelimb	module-specific	7.4866	97
hspg2	mgi:96257	direct annotation to the forelimb	module-specific	7.4143	98
zic2	mgi:106679	annotated to a part or bud	common	7.3701	99
aldh1a2	mgi:107928	annotated to a part or bud	common	7.1983	100
sp3	mgi:1277166	annotated to a part or bud	module-specific	7.1199	101
t	mgi:98472	annotated to a part or bud	module-specific	7.1192	102
dicer1	mgi:2177178	direct annotation to the forelimb	module-specific	7.0644	103
ift88	mgi:98715	annotated to a part or bud	module-specific	6.768	104
ryk	mgi:101766	direct annotation to the forelimb	module-specific	6.691	105
lnpk	mgi:1918115	direct annotation to the forelimb	module-specific	6.6899	106
wls	mgi:1915401	direct annotation to the forelimb	common	6.6655	107
impad1	mgi:1915720	direct annotation to the forelimb	module-specific	6.4912	108
acan	mgi:99602	direct annotation to the forelimb	module-specific	6.3854	109
evx2	mgi:95462	direct annotation to the forelimb	module-specific	6.331	110
pax1	mgi:97485	direct annotation to the forelimb	common	6.2887	111
gdf6	mgi:95689	annotated to a part or bud	module-specific	6.1387	112
fstl1	mgi:102793	annotated to a part or bud	module-specific	5.9402	113
pcsk5	mgi:97515	direct annotation to the forelimb	module-specific	5.9347	114
tgfbr3	mgi:104637	direct annotation to the forelimb	module-specific	5.9194	115
tg(msx2-en1)86alj	mgi:4834773	direct annotation to the forelimb	module-specific	5.8438	116
hoxa11	mgi:96172	direct annotation to the forelimb	module-specific	5.8212	117
cyp27b1	mgi:1098274	direct annotation to the forelimb	module-specific	5.7856	118
ltbp1	mgi:109151	direct annotation to the forelimb	module-specific	5.6451	119
prickle1	mgi:1916034	direct annotation to the forelimb	module-specific	5.6426	120
sp8	mgi:2443471	direct annotation to the forelimb	module-specific	5.5325	121
porcn	mgi:1890212	direct annotation to the forelimb	module-specific	5.3141	122
hoxa13	mgi:96173	annotated to a part or bud	module-specific	5.3103	123
ift172	mgi:2682064	direct annotation to the forelimb	module-specific	5.1726	124
vcl	mgi:98927	annotated to a part or bud	module-specific	5.0709	125
zbtb16	mgi:103222	direct annotation to the forelimb	module-specific	5.0528	126
zeb1	mgi:1344313	direct annotation to the forelimb	module-specific	5.047	127
tch	mgi:98513	direct annotation to the forelimb	module-specific	4.895	128
runx3	mgi:102672	direct annotation to the forelimb	module-specific	4.7993	129
efnb1	mgi:102708	annotated to a part or bud	module-specific	4.6781	130
socs2	mgi:1201787	direct annotation to the forelimb	module-specific	4.651	131
gas1	mgi:95655	annotated to a part or bud	module-specific	4.6505	132
shox2	mgi:1201673	direct annotation to the forelimb	module-specific	4.577	133
hoxc8	mgi:96198	direct annotation to the forelimb	module-specific	4.5636	134
lmblgq3	mgi:3042421	direct annotation to the forelimb	module-specific	4.5065	135
lmblgq1	mgi:3042419	direct annotation to the forelimb	module-specific	4.5065	135
lmblgq6	mgi:3042424	direct annotation to the forelimb	module-specific	4.5065	135
phex	mgi:107489	direct annotation to the forelimb	module-specific	4.4445	138
evc2	mgi:1915775	direct annotation to the forelimb	module-specific	4.432	139
flnb	mgi:2446089	direct annotation to the forelimb	module-specific	4.4025	140
2700049a03rik	mgi:1924217	direct annotation to the forelimb	module-specific	4.3664	141
lmblgq5	mgi:3042423	direct annotation to the forelimb	module-specific	4.3586	142
bmper	mgi:1920480	direct annotation to the forelimb	module-specific	4.3363	143
pdpk1	mgi:1338068	direct annotation to the forelimb	module-specific	4.2925	144
npr2	mgi:97372	direct annotation to the forelimb	module-specific	4.2241	145
lmblgq4	mgi:3042422	direct annotation to the forelimb	module-specific	4.1167	146
fmn1	mgi:101815	direct annotation to the forelimb	module-specific	4.0234	147
col9a2	mgi:88466	direct annotation to the forelimb	module-specific	3.7392	148
rspo2	mgi:1922667	direct annotation to the forelimb	common	3.6481	149
hoxd9	mgi:96210	direct annotation to the forelimb	module-specific	3.5398	150
cyp26b1	mgi:2176159	direct annotation to the forelimb	common	3.5223	151
csgalnact1	mgi:2442354	direct annotation to the forelimb	module-specific	3.5074	152
pkd1	mgi:97603	direct annotation to the forelimb	module-specific	3.4036	153
ofd1	mgi:1350328	direct annotation to the forelimb	module-specific	3.3595	154
mecom	mgi:95457	annotated to a part or bud	common	3.3452	155
vkorc1	mgi:106442	direct annotation to the forelimb	module-specific	3.3239	156
thra	mgi:98742	direct annotation to the forelimb	common	3.2473	157
rab23	mgi:99833	direct annotation to the forelimb	module-specific	3.1818	158
irf6	mgi:1859211	direct annotation to the forelimb	module-specific	3.0766	159
lrp4	mgi:2442252	direct annotation to the forelimb	module-specific	3.0381	160
lmblgq2	mgi:3042420	direct annotation to the forelimb	module-specific	3.0113	161
evc	mgi:1890596	direct annotation to the forelimb	module-specific	2.9453	162
sall4	mgi:2139360	annotated to a part or bud	module-specific	2.8696	163
mks1	mgi:3584243	annotated to a part or bud	module-specific	2.8331	164
npr3	mgi:97373	annotated to a part or bud	module-specific	2.7899	165
inpp4b	mgi:2158925	direct annotation to the forelimb	module-specific	2.7862	166
pfn1	mgi:97549	direct annotation to the forelimb	module-specific	2.6399	167
tbx15	mgi:1277234	direct annotation to the forelimb	module-specific	2.6125	168
snapc4	mgi:2443935	direct annotation to the forelimb	module-specific	2.5391	169
lmbr1	mgi:1861746	annotated to a part or bud	module-specific	2.5277	170
cbfb	mgi:99851	annotated to a part or bud	module-specific	2.5251	171
il6st	mgi:96560	direct annotation to the forelimb	module-specific	2.5199	172
phospho1	mgi:2447348	direct annotation to the forelimb	module-specific	2.4869	173
cyp51	mgi:106040	direct annotation to the forelimb	module-specific	2.3414	174
hic1	mgi:1338010	direct annotation to the forelimb	module-specific	2.3127	175
lamc1	mgi:99914	annotated to a part or bud	module-specific	2.2295	176
fkbp10	mgi:104769	direct annotation to the forelimb	module-specific	2.2075	177
nsun2	mgi:107252	direct annotation to the forelimb	module-specific	2.1974	178
fermt2	mgi:2385001	direct annotation to the forelimb	module-specific	1.9775	179
rr29	mgi:5499537	direct annotation to the forelimb	module-specific	1.9096	180
sall1	mgi:1889585	annotated to a part or bud	module-specific	1.8815	181
inpp5e	mgi:1927753	annotated to a part or bud	module-specific	1.8366	182
disp1	mgi:1916147	direct annotation to the forelimb	common	1.8115	183
cenpj	mgi:2684927	direct annotation to the forelimb	module-specific	1.7924	184
efemp2	mgi:1891209	direct annotation to the forelimb	module-specific	1.7633	185
mmp16	mgi:1276107	direct annotation to the forelimb	module-specific	1.748	186
fbf1	mgi:1922033	direct annotation to the forelimb	module-specific	1.7471	187
islr	mgi:1349645	direct annotation to the forelimb	module-specific	1.6893	188
ext1	mgi:894663	direct annotation to the forelimb	module-specific	1.6501	189
reck	mgi:1855698	direct annotation to the forelimb	module-specific	1.6438	190
tg(prrx1-hand2)2eno	mgi:2652061	direct annotation to the forelimb	module-specific	1.6231	191
tg(prrx1-hand2)6eno	mgi:2652065	direct annotation to the forelimb	module-specific	1.6231	191
tg(prrx1-hand2)5eno	mgi:2652064	direct annotation to the forelimb	module-specific	1.6231	191
cacna1s	mgi:88294	direct annotation to the forelimb	module-specific	1.6133	194
hotair	mgi:3826586	direct annotation to the forelimb	module-specific	1.5656	195
sc5d	mgi:1353611	direct annotation to the forelimb	module-specific	1.4566	196
lbx1	mgi:104867	direct annotation to the forelimb	module-specific	1.3999	197
nipbl	mgi:1913976	direct annotation to the forelimb	module-specific	1.3306	198
recql4	mgi:1931028	direct annotation to the forelimb	module-specific	1.3046	199
rafar	mgi:3580535	direct annotation to the forelimb	module-specific	1.213	200
cadfar	mgi:1858180	direct annotation to the forelimb	module-specific	1.213	200
rafar2	mgi:3606899	direct annotation to the forelimb	module-specific	1.213	200
l4jus18	mgi:3033968	direct annotation to the forelimb	module-specific	1.213	200
xylt1	mgi:2451073	direct annotation to the forelimb	module-specific	1.124	204
lifr	mgi:96788	annotated to a part or bud	module-specific	1.1112	205
smpd3	mgi:1927578	direct annotation to the forelimb	module-specific	1.1029	206
nbr1	mgi:108498	direct annotation to the forelimb	module-specific	1.0825	207
cdo1	mgi:105925	direct annotation to the forelimb	module-specific	1.0822	208
rdh10	mgi:1924238	direct annotation to the forelimb	module-specific	1.0708	209
chsy1	mgi:2681120	annotated to a part or bud	common	1.0702	210
spop	mgi:1343085	annotated to a part or bud	module-specific	1.0615	211
amer1	mgi:1919595	direct annotation to the forelimb	module-specific	1.0369	212
ifitm5	mgi:1934923	direct annotation to the forelimb	module-specific	1.0299	213
nov	mgi:109185	annotated to a part or bud	module-specific	1.0215	214
fam46a	mgi:2670964	direct annotation to the forelimb	module-specific	0.9557	215
in(2itga6-evx2)44ddu	mgi:4948250	direct annotation to the forelimb	module-specific	0.9362	216
nabp2	mgi:1917167	direct annotation to the forelimb	module-specific	0.8784	217
ugt8a	mgi:109522	annotated to a part or bud	module-specific	0.8753	218
atp1b2	mgi:88109	annotated to a part or bud	module-specific	0.8519	219
kdm6b	mgi:2448492	direct annotation to the forelimb	module-specific	0.7809	220
rala	mgi:1927243	direct annotation to the forelimb	module-specific	0.7788	221
atp11a	mgi:1354735	direct annotation to the forelimb	module-specific	0.7771	222
dusp3	mgi:1919599	direct annotation to the forelimb	module-specific	0.7702	223
pds5b	mgi:2140945	direct annotation to the forelimb	module-specific	0.7136	224
smoc1	mgi:1929878	annotated to a part or bud	module-specific	0.7067	225
rpl38	mgi:1914921	direct annotation to the forelimb	module-specific	0.6985	226
ick	mgi:1934157	direct annotation to the forelimb	module-specific	0.6241	227
fl	mgi:95550	direct annotation to the forelimb	module-specific	0.6218	228
chkb	mgi:1328313	direct annotation to the forelimb	module-specific	0.6114	229
stac3	mgi:3606571	direct annotation to the forelimb	module-specific	0.4333	230
kdf1	mgi:1916323	direct annotation to the forelimb	module-specific	0.4018	231
tg(kera-pitx2*a)ahjal	mgi:3851132	direct annotation to the forelimb	module-specific	0.398	232
tg(kera-pitx2*a)bhjal	mgi:3851244	direct annotation to the forelimb	module-specific	0.398	232
clcn1	mgi:88417	annotated to a part or bud	module-specific	0.3629	234
ano6	mgi:2145890	direct annotation to the forelimb	module-specific	0.3629	234
elovl4	mgi:1933331	direct annotation to the forelimb	module-specific	0.3482	236
is(17;in2)1gso	mgi:104231	direct annotation to the forelimb	module-specific	0.3308	237
pmp22	mgi:97631	annotated to a part or bud	module-specific	0.3155	238
scube3	mgi:3045253	annotated to a part or bud	module-specific	0.3138	239
stm	mgi:98434	direct annotation to the forelimb	module-specific	0.3051	240
osr1	mgi:1344424	annotated to a part or bud	common	0.3046	241
duoxa2	mgi:1914061	direct annotation to the forelimb	module-specific	0.303	242
dym	mgi:1918480	direct annotation to the forelimb	module-specific	0.3002	243
