## Supplementary material for "Gene network module changes associated with the vertebrate fin to limb transition": Electronic supplementary material files: Supplementary file S9.xlsx

### Sheet: Table 2.6
Gene name	ZFIN identifier	Weighted-degree	Rank	Mouse ortholog name	Mouse ortholog status
hsp90ab1	zdb-gene-990415-95	129.941	1	hsp90ab1	not associated with the hindlimb
mapk3	zdb-gene-040121-1	121.533	2	mapk3	not associated with the hindlimb
rhoab	zdb-gene-040322-2	108.084	3	rhoa	not associated with the hindlimb
ctnnb1	zdb-gene-980526-362	106.275	4	ctnnb1	direct annotation to the hindlimb
hsp90aa1.2	zdb-gene-031001-3	105.127	5	hsp90aa1	not associated with the hindlimb
paics	zdb-gene-030131-9762	104.469	6	paics	not associated with the hindlimb
gsk3b	zdb-gene-990714-4	101.229	7	gsk3b	not associated with the hindlimb
cad	zdb-gene-021030-4	97.8373	8	cad	not associated with the hindlimb
cdc42	zdb-gene-030131-8783	97.7752	9	NA	not associated with the hindlimb
acta1b	zdb-gene-030131-55	97.6682	10	acta1	not associated with the hindlimb
smarca4a	zdb-gene-030605-1	97.4336	11	smarca4	direct annotation to the hindlimb
mapk1	zdb-gene-030722-2	96.3956	12	mapk1	not associated with the hindlimb
jupa	zdb-gene-991207-22	95.0796	13	jup	not associated with the hindlimb
cdk1	zdb-gene-010320-1	93.9169	14	cdk1	not associated with the hindlimb
kras	NA	93.403	15	kras	predicted
rac1a	zdb-gene-030131-5415	92.9107	16	rac1	direct annotation to the hindlimb
mapk14a	zdb-gene-010202-2	92.1789	17	mapk14	direct annotation to the hindlimb
src	zdb-gene-030131-3809	91.7256	18	src	direct annotation to the hindlimb
fgfr1a	zdb-gene-980526-255	91.2553	19	fgfr1	direct annotation to the hindlimb
met	zdb-gene-041014-1	90.8735	20	met	direct annotation to the hindlimb
insrb	zdb-gene-020503-4	90.6827	21	insr	not associated with the hindlimb
si:ch211-163m16.1	NA	84.6841	22	NA	not associated with the hindlimb
actl6a	zdb-gene-020419-36	83.9023	23	actl6a	not associated with the hindlimb
tp53	zdb-gene-990415-270	83.8035	24	trp53	direct annotation to the hindlimb
pak2a	zdb-gene-021011-2	83.2637	25	pak2	not associated with the hindlimb
ehmt2	zdb-gene-010501-6	82.9897	26	ehmt2	not associated with the hindlimb
kdrl	zdb-gene-000705-1	81.0991	27	NA	not associated with the hindlimb
mtor	zdb-gene-030131-2974	80.8121	28	mtor	annotated to a part or bud
pkn2	zdb-gene-061207-42	79.5943	29	pkn2	not associated with the hindlimb
prkcbb	zdb-gene-040426-1178	79.5529	30	prkcb	not associated with the hindlimb
hsp90aa1.1	zdb-gene-990415-94	78.6325	31	hsp90aa1	not associated with the hindlimb
ptenb	zdb-gene-030616-47	78.531	32	pten	annotated to a part or bud
kita	zdb-gene-980526-464	77.2229	33	kit	not associated with the hindlimb
akt2	zdb-gene-031007-5	77.0797	34	akt2	not associated with the hindlimb
igf1ra	zdb-gene-020503-1	76.527	35	igf1r	not associated with the hindlimb
bmp4	zdb-gene-980528-2059	76.215	36	bmp4	direct annotation to the hindlimb
igf1rb	zdb-gene-020503-2	75.0886	37	igf1r	not associated with the hindlimb
rap1b	zdb-gene-030131-9662	73.3502	38	rap1b	not associated with the hindlimb
rac2	zdb-gene-040625-27	73.3136	39	rac2	not associated with the hindlimb
hspa9	zdb-gene-030828-12	72.3324	40	hspa9	not associated with the hindlimb
hdac1	zdb-gene-020419-32	69.4428	41	hdac1	not associated with the hindlimb
pola1	zdb-gene-030114-9	69.0229	42	pola1	not associated with the hindlimb
actc1a	zdb-gene-040520-4	68.6027	43	actc1	not associated with the hindlimb
top2b	zdb-gene-041008-136	68.4413	44	top2b	not associated with the hindlimb
bmp2b	zdb-gene-980526-474	68.2429	45	bmp2	predicted
insra	zdb-gene-020503-3	68.1565	46	insr	not associated with the hindlimb
flt1	zdb-gene-050407-1	68.0761	47	flt1	not associated with the hindlimb
ralbb	zdb-gene-040625-121	67.8323	48	ralb	not associated with the hindlimb
btk	zdb-gene-070531-1	67.4762	49	NA	not associated with the hindlimb
rac1b	zdb-gene-060312-45	67.0359	50	rac1	direct annotation to the hindlimb
pik3ca	zdb-gene-130409-1	66.9224	51	pik3ca	not associated with the hindlimb
rhoua	zdb-gene-040618-3	66.802	52	rhou	not associated with the hindlimb
jak1	zdb-gene-980526-142	66.4069	53	jak1	not associated with the hindlimb
notch2	zdb-gene-000329-4	66.3735	54	notch2	direct annotation to the hindlimb
cdk5	zdb-gene-010131-2	66.0327	55	cdk5	not associated with the hindlimb
hspa8	zdb-gene-990415-92	65.9806	56	NA	not associated with the hindlimb
dhx8	zdb-gene-050809-39	65.8859	57	dhx8	not associated with the hindlimb
cct5	zdb-gene-030131-977	65.7486	58	cct5	not associated with the hindlimb
eftud2	zdb-gene-040426-1569	65.5022	59	eftud2	not associated with the hindlimb
jun	zdb-gene-030131-7859	65.4405	60	2.98262e+06	not associated with the hindlimb
fgfr4	zdb-gene-980526-488	65.2768	61	fgfr4	not associated with the hindlimb
ctnnb2	zdb-gene-040426-2575	65.0488	62	NA	not associated with the hindlimb
cct7	zdb-gene-020419-7	64.547	63	NA	not associated with the hindlimb
melk	zdb-gene-990603-5	63.8573	64	melk	not associated with the hindlimb
ephb4a	zdb-gene-990415-62	63.3287	65	ephb4	not associated with the hindlimb
mapk11	zdb-gene-040625-75	63.16	66	mapk11	not associated with the hindlimb
fgfr2	zdb-gene-030323-1	63.0559	67	fgfr2	direct annotation to the hindlimb
mapk12a	zdb-gene-990415-257	62.9924	68	mapk12	not associated with the hindlimb
hdac3	zdb-gene-040426-847	62.9116	69	NA	not associated with the hindlimb
impdh1a	zdb-gene-040704-15	62.7991	70	impdh1	not associated with the hindlimb
eif4a1a	zdb-gene-031030-2	62.633	71	eif4a1	not associated with the hindlimb
notch3	zdb-gene-000329-5	62.178	72	notch3	not associated with the hindlimb
mapk12b	zdb-gene-041210-123	62.1776	73	mapk12	not associated with the hindlimb
kdr	zdb-gene-041001-112	62.0711	74	kdr	not associated with the hindlimb
frk	zdb-gene-110411-7	62.0506	75	frk	not associated with the hindlimb
mapk13	zdb-gene-041111-17	61.7012	76	mapk13	not associated with the hindlimb
notch1b	zdb-gene-990415-183	61.5749	77	notch1	not associated with the hindlimb
ilk	zdb-gene-040426-1435	61.3825	78	ilk	not associated with the hindlimb
cct2	zdb-gene-020419-6	60.8817	79	NA	not associated with the hindlimb
ptena	zdb-gene-030131-3776	60.7765	80	pten	annotated to a part or bud
gart	zdb-gene-000616-14	60.7045	81	NA	not associated with the hindlimb
erbb2	zdb-gene-031118-121	60.6822	82	erbb2	not associated with the hindlimb
jak3	zdb-gene-070725-4	60.6758	83	jak3	not associated with the hindlimb
rps27a	zdb-gene-030131-10018	59.8524	84	rps27a	not associated with the hindlimb
polr1a	zdb-gene-030131-5286	59.7442	85	polr1a	not associated with the hindlimb
tcp1	zdb-gene-990714-24	59.6521	86	tcp1	not associated with the hindlimb
atr	zdb-gene-070912-458	59.5749	87	NA	not associated with the hindlimb
shank3b	zdb-gene-041210-74	59.2998	88	shank3	not associated with the hindlimb
mapk14b	zdb-gene-021007-1	59.24	89	mapk14	direct annotation to the hindlimb
egfra	zdb-gene-030918-1	59.0021	90	egfr	not associated with the hindlimb
yes1	zdb-gene-050126-1	58.9686	91	NA	not associated with the hindlimb
smad2	zdb-gene-990603-7	58.5213	92	smad2	predicted
polr1c	zdb-gene-040426-1495	58.3572	93	polr1c	not associated with the hindlimb
pikfyve	zdb-gene-030131-9636	58.1612	94	pikfyve	not associated with the hindlimb
wnt3a	zdb-gene-001106-1	57.9542	95	wnt3a	direct annotation to the hindlimb
polr2b	zdb-gene-041008-1	57.4957	96	polr2b	not associated with the hindlimb
hspa5	zdb-gene-031001-11	57.4382	97	hspa5	not associated with the hindlimb
ret	zdb-gene-980526-307	57.2523	98	ret	annotated to a part or bud
pnpla6	zdb-gene-050107-4	57.181	99	pnpla6	not associated with the hindlimb
vegfaa	zdb-gene-990415-273	57.0152	100	vegfa	annotated to a part or bud
rpsa	zdb-gene-040426-811	56.8475	101	rpsa	not associated with the hindlimb
acta2	zdb-gene-030131-1229	56.6995	102	acta2	not associated with the hindlimb
smad7	zdb-gene-030128-3	56.5798	103	smad7	not associated with the hindlimb
prkca	zdb-gene-050208-100	56.1974	104	prkca	not associated with the hindlimb
cct3	zdb-gene-020419-5	55.8933	105	cct3	not associated with the hindlimb
gnb2l1	zdb-gene-990415-89	55.6689	106	NA	not associated with the hindlimb
ruvbl1	zdb-gene-030109-2	55.4374	107	ruvbl1	not associated with the hindlimb
jak2a	zdb-gene-980526-481	55.4275	108	jak2	not associated with the hindlimb
junba	zdb-gene-040426-2172	54.8789	109	junb	direct annotation to the hindlimb
syk	zdb-gene-040702-3	54.8745	110	syk	not associated with the hindlimb
nos1	zdb-gene-001101-1	54.6795	111	nos1	not associated with the hindlimb
rap1aa	zdb-gene-040625-167	54.6556	112	rap1a	not associated with the hindlimb
pdgfrb	zdb-gene-030805-2	54.1264	113	pdgfrb	not associated with the hindlimb
pold1	zdb-gene-060429-1	54.0786	114	pold1	not associated with the hindlimb
ywhag1	zdb-gene-011115-1	53.9054	115	NA	not associated with the hindlimb
csf1ra	zdb-gene-001205-1	53.5912	116	csf1r	not associated with the hindlimb
pik3cb	zdb-gene-030131-1904	53.5476	117	pik3cb	not associated with the hindlimb
polr3b	zdb-gene-030131-2887	53.0482	118	polr3b	not associated with the hindlimb
zap70	zdb-gene-050522-257	52.8578	119	zap70	not associated with the hindlimb
foxo3b	zdb-gene-990708-6	52.6933	120	foxo3	not associated with the hindlimb
rpl3	zdb-gene-030131-1291	52.6457	121	NA	not associated with the hindlimb
fgf8a	zdb-gene-990415-72	52.5593	122	fgf8	direct annotation to the hindlimb
flt4	zdb-gene-980526-326	52.5479	123	flt4	not associated with the hindlimb
rem2	zdb-gene-081110-1	52.4895	124	rem2	not associated with the hindlimb
mapk9	zdb-gene-091117-28	52.2716	125	mapk9	not associated with the hindlimb
stat3	zdb-gene-980526-68	52.2525	126	stat3	not associated with the hindlimb
gmps	zdb-gene-040426-1503	52.176	127	gmps	not associated with the hindlimb
ccnd1	zdb-gene-980526-176	52.1641	128	ccnd1	not associated with the hindlimb
rab11a	zdb-gene-041114-53	52.1464	129	rab11a	not associated with the hindlimb
gli2a	zdb-gene-990706-8	52.1448	130	gli2	direct annotation to the hindlimb
rhoad	NA	52.13	131	NA	not associated with the hindlimb
actc1b	zdb-gene-000322-1	51.8526	132	actc1	not associated with the hindlimb
lrguk	zdb-gene-050419-232	51.4965	133	lrguk	not associated with the hindlimb
rpl7	zdb-gene-030131-8654	51.2077	134	rpl7	not associated with the hindlimb
myb	zdb-gene-991110-14	51.0662	135	myb	not associated with the hindlimb
rps5	zdb-gene-020419-12	50.766	136	NA	not associated with the hindlimb
rras	zdb-gene-041010-217	50.7494	137	rras	not associated with the hindlimb
fbl	zdb-gene-040426-1936	50.5667	138	fbl	not associated with the hindlimb
mapk7	zdb-gene-050320-10	50.5182	139	mapk7	not associated with the hindlimb
dicer1	zdb-gene-030131-3445	50.473	140	dicer1	direct annotation to the hindlimb
gli1	zdb-gene-030321-1	50.4323	141	gli1	not associated with the hindlimb
fyna	zdb-gene-030903-5	50.4112	142	fyn	not associated with the hindlimb
ddx18	zdb-gene-030131-9685	50.2767	143	ddx18	not associated with the hindlimb
h9gxw8_danre	NA	50.0729	144	NA	not associated with the hindlimb
gata4	zdb-gene-980526-476	50.0032	145	gata4	not associated with the hindlimb
smad5	zdb-gene-990603-9	49.9643	146	smad5	not associated with the hindlimb
impdh2	zdb-gene-030114-5	49.9417	147	impdh2	not associated with the hindlimb
rac3a	zdb-gene-040718-256	49.7735	148	rac3	not associated with the hindlimb
ccna2	zdb-gene-020418-1	49.6999	149	NA	not associated with the hindlimb
smad3a	zdb-gene-000509-3	49.5403	150	smad3	annotated to a part or bud
rhoae	NA	49.4371	151	NA	not associated with the hindlimb
impdh1b	zdb-gene-030219-206	49.4135	152	NA	not associated with the hindlimb
zgc:110250	NA	49.3835	153	NA	not associated with the hindlimb
rac3b	zdb-gene-080220-21	49.2353	154	rac3	not associated with the hindlimb
ddx27	zdb-gene-031001-8	49.044	155	ddx27	not associated with the hindlimb
gnat2	zdb-gene-011128-10	48.8471	156	gnat2	not associated with the hindlimb
mapk6	zdb-gene-050420-7	48.6318	157	mapk6	not associated with the hindlimb
rpl7l1	zdb-gene-030131-970	48.5832	158	rpl7l1	not associated with the hindlimb
rps11	zdb-gene-040426-2701	48.3889	159	NA	not associated with the hindlimb
prkcg	zdb-gene-090206-1	48.3421	160	prkcg	not associated with the hindlimb
hsp70l	zdb-gene-050321-1	48.1689	161	NA	not associated with the hindlimb
hrasb	zdb-gene-050522-466	48.0853	162	hras	predicted
shha	zdb-gene-980526-166	48.0501	163	shh	direct annotation to the hindlimb
rac1l	zdb-gene-060315-6	47.8812	164	NA	not associated with the hindlimb
bmp2a	zdb-gene-980526-388	47.8327	165	bmp2	predicted
rpl11	zdb-gene-040625-147	47.6579	166	rpl11	not associated with the hindlimb
fgf4	zdb-gene-001006-1	47.5358	167	fgf4	annotated to a part or bud
smarca5	zdb-gene-021125-1	47.5165	168	smarca5	not associated with the hindlimb
fynb	zdb-gene-050706-89	47.4159	169	fyn	not associated with the hindlimb
acacb	zdb-gene-060526-132	47.3529	170	acacb	not associated with the hindlimb
smarca2	zdb-gene-030131-5964	47.3412	171	NA	not associated with the hindlimb
acaca	zdb-gene-060526-74	47.3041	172	acaca	not associated with the hindlimb
ttn.1	zdb-gene-030616-413	47.0953	173	NA	not associated with the hindlimb
ankrd52b	zdb-gene-121105-6	47.0547	174	ankrd52	not associated with the hindlimb
rrm1	zdb-gene-990415-247	46.8664	175	rrm1	not associated with the hindlimb
musk	zdb-gene-030131-6458	46.4417	176	musk	not associated with the hindlimb
rps3	zdb-gene-030131-8494	46.3559	177	rps3	not associated with the hindlimb
bmp7a	zdb-gene-000208-25	46.1288	178	bmp7	predicted
pi4kaa	zdb-gene-100204-2	46.1227	179	pi4ka	not associated with the hindlimb
smad1	zdb-gene-991119-8	46.1038	180	smad1	not associated with the hindlimb
rhoaa	zdb-gene-040426-2150	46.08	181	rhoa	not associated with the hindlimb
rps12	zdb-gene-030131-8951	45.8652	182	rps12	not associated with the hindlimb
vegfab	zdb-gene-030131-4605	45.8605	183	vegfa	annotated to a part or bud
map2k5	zdb-gene-030131-1517	45.805	184	map2k5	not associated with the hindlimb
plk1	zdb-gene-021115-7	45.7278	185	plk1	not associated with the hindlimb
mcm7	zdb-gene-020419-27	45.6478	186	mcm7	not associated with the hindlimb
supt5h	zdb-gene-001207-1	45.444	187	NA	not associated with the hindlimb
ncbp2	zdb-gene-020419-31	45.2372	188	ncbp2	not associated with the hindlimb
skp1	zdb-gene-040426-1707	45.041	189	skp1a	not associated with the hindlimb
rpl12	zdb-gene-030131-5297	45.039	190	rpl12	not associated with the hindlimb
mapk4	zdb-gene-040426-2835	45.0335	191	mapk4	not associated with the hindlimb
spna2	zdb-gene-051113-60	44.987	192	NA	not associated with the hindlimb
rps15	zdb-gene-030131-9092	44.9234	193	NA	not associated with the hindlimb
si:ch73-97e20.2	NA	44.7653	194	NA	not associated with the hindlimb
actn2b	zdb-gene-051127-39	44.563	195	actn2	not associated with the hindlimb
mybl2b	zdb-gene-041007-1	44.5563	196	mybl2	not associated with the hindlimb
tubg1	zdb-gene-040426-836	44.5277	197	tubg1	not associated with the hindlimb
myo5b	zdb-gene-031219-7	44.4961	198	myo5b	not associated with the hindlimb
umps	zdb-gene-040426-785	44.4265	199	umps	not associated with the hindlimb
snu13b	zdb-gene-030131-9670	44.3422	200	NA	not associated with the hindlimb
rpl5a	zdb-gene-030131-5161	44.0602	201	rpl5	not associated with the hindlimb
si:ch73-362f1.1	NA	44.0194	202	NA	not associated with the hindlimb
zgc:171775	zdb-gene-030131-4309	43.9194	203	NA	not associated with the hindlimb
mapk8b	zdb-gene-010202-1	43.8692	204	mapk8	not associated with the hindlimb
nop56	zdb-gene-040109-1	43.4451	205	NA	not associated with the hindlimb
rhoac	zdb-gene-040426-2665	43.36	206	rhoa	not associated with the hindlimb
rps18	zdb-gene-020419-20	43.2537	207	NA	not associated with the hindlimb
myo16	zdb-gene-070912-470	43.0794	208	NA	not associated with the hindlimb
mysm1	NA	43.0713	209	mysm1	direct annotation to the hindlimb
rb1	zdb-gene-040428-1	42.9569	210	rb1	not associated with the hindlimb
gna13b	zdb-gene-030131-8277	42.9019	211	gna13	not associated with the hindlimb
fgf10a	zdb-gene-030715-1	42.2153	212	fgf10	direct annotation to the hindlimb
rps14	zdb-gene-030131-8631	41.8715	213	rps14	not associated with the hindlimb
fen1	zdb-gene-031112-11	41.8093	214	fen1	not associated with the hindlimb
rpl23a	zdb-gene-030131-7479	41.6131	215	rpl23a	not associated with the hindlimb
grb2b	zdb-gene-040426-1975	41.4618	216	grb2	not associated with the hindlimb
tnnc1a	zdb-gene-030523-1	41.2485	217	tnnc1	not associated with the hindlimb
rela	zdb-gene-040825-4	41.0983	218	rela	not associated with the hindlimb
fgf10b	zdb-gene-060828-1	40.7886	219	fgf10	direct annotation to the hindlimb
egf	zdb-gene-070922-1	40.7758	220	egf	not associated with the hindlimb
nop58	zdb-gene-040426-2140	40.7595	221	NA	not associated with the hindlimb
ccnb1	zdb-gene-000406-10	40.7171	222	ccnb1	not associated with the hindlimb
mapk15	zdb-gene-050522-307	40.7129	223	mapk15	not associated with the hindlimb
fosl2	zdb-gene-070209-164	40.6588	224	fosl2	not associated with the hindlimb
foxo3a	zdb-gene-050116-1	40.5976	225	foxo3	not associated with the hindlimb
aclya	zdb-gene-031113-1	40.5918	226	acly	not associated with the hindlimb
si:dkey-110j1.3	NA	40.5494	227	NA	not associated with the hindlimb
psmc6	zdb-gene-030131-304	40.5025	228	psmc6	not associated with the hindlimb
mcm3	zdb-gene-020419-4	40.4913	229	NA	not associated with the hindlimb
dkc1	zdb-gene-031118-120	40.3668	230	NA	not associated with the hindlimb
cdk2	zdb-gene-040426-2741	40.3259	231	cdk2	not associated with the hindlimb
sirt1	zdb-gene-070801-2	40.1693	232	sirt1	annotated to a part or bud
wu:fb65b05	NA	39.9788	233	NA	not associated with the hindlimb
gnb1a	zdb-gene-030131-823	39.8276	234	gnb1	not associated with the hindlimb
polr2c	zdb-gene-030131-6609	39.4271	235	NA	not associated with the hindlimb
smc4	zdb-gene-020419-21	39.3748	236	smc4	not associated with the hindlimb
akt3a	zdb-gene-050419-180	39.0865	237	akt3	not associated with the hindlimb
wdr12	zdb-gene-030131-371	39.0586	238	NA	not associated with the hindlimb
akt3	NA	38.7953	239	NA	not associated with the hindlimb
gata3	zdb-gene-990415-82	38.7271	240	gata3	not associated with the hindlimb
cdc42l	zdb-gene-030131-6069	38.6565	241	NA	not associated with the hindlimb
7955.ensdarp00000047205	NA	38.1171	242	NA	not associated with the hindlimb
grb2a	zdb-gene-041121-1	38.0094	243	grb2	not associated with the hindlimb
foxa2	zdb-gene-980526-404	38.0038	244	foxa2	not associated with the hindlimb
furina	zdb-gene-040901-1	37.9246	245	furin	not associated with the hindlimb
si:dkey-4p15.3	zdb-gene-121214-31	37.3635	246	NA	not associated with the hindlimb
gata6	zdb-gene-000622-1	37.3368	247	gata6	not associated with the hindlimb
actb1	zdb-gene-000329-1	37.0124	248	NA	not associated with the hindlimb
prpf31	zdb-gene-040426-1561	36.9851	249	prpf31	not associated with the hindlimb
dnajc3	NA	36.8412	250	NA	not associated with the hindlimb
bmpr1aa	zdb-gene-000502-1	36.7892	251	bmpr1a	direct annotation to the hindlimb
tcf7l1a	zdb-gene-980605-30	36.243	252	tcf7l1	not associated with the hindlimb
crk	zdb-gene-040801-148	36.109	253	crk	not associated with the hindlimb
nfkb2	zdb-gene-030131-6701	36.1038	254	nfkb2	not associated with the hindlimb
stn	zdb-gene-070117-2406	36.0379	255	NA	not associated with the hindlimb
psmb1	zdb-gene-040618-2	36.0322	256	psmb1	not associated with the hindlimb
acvr2b	zdb-gene-980526-549	35.8978	257	NA	not associated with the hindlimb
lrit3	NA	35.6729	258	NA	not associated with the hindlimb
lef1	zdb-gene-990714-26	35.665	259	lef1	predicted
polr2gl	zdb-gene-030131-2808	35.335	260	NA	not associated with the hindlimb
rhogb	zdb-gene-030131-8877	35.0865	261	rhog	not associated with the hindlimb
ehmt1b	zdb-gene-080515-3	34.9247	262	ehmt1	not associated with the hindlimb
tgfb3	zdb-gene-030723-4	34.7478	263	tgfb3	not associated with the hindlimb
chd	zdb-gene-990415-33	34.7017	264	NA	not associated with the hindlimb
gata5	zdb-gene-980526-340	34.6429	265	gata5	not associated with the hindlimb
nifk	zdb-gene-021231-4	34.5939	266	nifk	not associated with the hindlimb
polr1b	zdb-gene-040426-1598	34.5024	267	NA	not associated with the hindlimb
rhobtb1	zdb-gene-130530-871	34.4782	268	rhobtb1	not associated with the hindlimb
rhobtb2b	zdb-gene-071125-1	34.3759	269	rhobtb2	not associated with the hindlimb
ehmt1a	zdb-gene-040724-44	34.2641	270	ehmt1	not associated with the hindlimb
dvl2	zdb-gene-041118-20	34.0913	271	dvl2	not associated with the hindlimb
si:dkey-263f15.2	NA	34.0376	272	NA	not associated with the hindlimb
snrpd1	zdb-gene-020419-14	33.9801	273	NA	not associated with the hindlimb
rpl10	zdb-gene-030131-8656	33.9612	274	NA	not associated with the hindlimb
gnai2	NA	33.9429	275	NA	not associated with the hindlimb
nhp2l1a	NA	33.6676	276	NA	not associated with the hindlimb
gli2b	zdb-gene-050523-1	33.6578	277	gli2	direct annotation to the hindlimb
gnai2l	NA	33.5994	278	NA	not associated with the hindlimb
cpsf3	zdb-gene-030131-3275	33.4615	279	cpsf3	not associated with the hindlimb
rhoq	zdb-gene-030131-5721	33.4053	280	rhoq	not associated with the hindlimb
si:dkey-24p1.4	NA	33.3506	281	NA	not associated with the hindlimb
smad9	zdb-gene-031014-1	33.3468	282	smad9	not associated with the hindlimb
acta1a	zdb-gene-050417-267	33.2371	283	acta1	not associated with the hindlimb
pwp2h	zdb-gene-021031-3	33.2006	284	pwp2	not associated with the hindlimb
ppm1k	zdb-gene-050306-8	33.1602	285	ppm1k	not associated with the hindlimb
wnt4a	zdb-gene-980526-352	33.0982	286	wnt4	predicted
wu:ft34d10	NA	32.9694	287	NA	not associated with the hindlimb
pcna	zdb-gene-000210-8	32.8171	288	pcna	not associated with the hindlimb
acvr1l	zdb-gene-990415-9	32.769	289	NA	not associated with the hindlimb
zgc:86709	zdb-gene-040625-35	32.7594	290	NA	not associated with the hindlimb
gnao1a	zdb-gene-040426-1757	32.6376	291	gnao1	not associated with the hindlimb
rhov	zdb-gene-031002-10	32.6253	292	rhov	not associated with the hindlimb
smo	zdb-gene-980526-89	32.2549	293	smo	direct annotation to the hindlimb
gnai3	zdb-gene-070713-6	32.1788	294	NA	not associated with the hindlimb
actb2	zdb-gene-000329-3	32.1694	295	NA	not associated with the hindlimb
hdac4	zdb-gene-061013-95	32.1681	296	hdac4	not associated with the hindlimb
rpa1	zdb-gene-030912-3	32.103	297	rpa1	not associated with the hindlimb
snrpc	zdb-gene-020419-26	31.8794	298	snrpc	not associated with the hindlimb
ppm1f	zdb-gene-051128-2	31.8354	299	ppm1f	not associated with the hindlimb
7955.ensdarp00000062369	NA	31.7794	300	NA	not associated with the hindlimb
rhoh	zdb-gene-060228-7	31.3188	301	rhoh	not associated with the hindlimb
ube2ib	zdb-gene-990614-17	31.3135	302	ube2i	not associated with the hindlimb
rhof	zdb-gene-050522-280	31.3006	303	rhof	not associated with the hindlimb
rhoj	zdb-gene-040724-272	31.2765	304	rhoj	not associated with the hindlimb
ptch2	zdb-gene-980526-44	31.2515	305	ptch2	not associated with the hindlimb
crkl	zdb-gene-040426-2951	31.0277	306	crkl	not associated with the hindlimb
myhz2	zdb-gene-020604-1	30.8319	307	NA	not associated with the hindlimb
sod2	NA	30.6061	308	sod2	annotated to a part or bud
rps24	zdb-gene-040109-5	30.391	309	rps24	not associated with the hindlimb
yars	zdb-gene-030425-2	30.27	310	yars	not associated with the hindlimb
ctnnd1	zdb-gene-110208-9	30.2469	311	ctnnd1	not associated with the hindlimb
rel	zdb-gene-040718-255	29.978	312	rel	not associated with the hindlimb
gnai1	zdb-gene-040426-1310	29.8435	313	gnai1	not associated with the hindlimb
uckl1b	zdb-gene-090311-45	29.7329	314	NA	not associated with the hindlimb
nkx2.2a	zdb-gene-980526-403	29.671	315	nkx2-2	not associated with the hindlimb
si:ch211-243j20.2	zdb-gene-041014-345	29.67	316	NA	not associated with the hindlimb
cps1	zdb-gene-081105-17	29.6501	317	cps1	not associated with the hindlimb
uckl1a	zdb-gene-040724-238	29.6	318	uckl1	not associated with the hindlimb
cltca	zdb-gene-030131-2299	29.4993	319	cltc	not associated with the hindlimb
ctnnd2b	zdb-gene-070912-532	29.3383	320	ctnnd2	not associated with the hindlimb
prkacaa	zdb-gene-050114-6	28.9588	322	prkaca	not associated with the hindlimb
stat1b	zdb-gene-030616-23	28.9557	323	stat1	direct annotation to the hindlimb
prkacb	NA	28.6365	324	NA	not associated with the hindlimb
gnat1	zdb-gene-011128-11	28.5971	325	gnat1	not associated with the hindlimb
prkacab	zdb-gene-040801-208	28.4594	326	prkaca	not associated with the hindlimb
map3k3	zdb-gene-070910-1	28.3206	327	map3k3	not associated with the hindlimb
map3k2	zdb-gene-120215-96	28.1741	328	map3k2	not associated with the hindlimb
ak9	zdb-gene-041014-337	28.1126	329	ak9	not associated with the hindlimb
bmpr2b	zdb-gene-070618-2	28.107	330	bmpr2	not associated with the hindlimb
bmpr2a	zdb-gene-070618-1	27.8458	331	bmpr2	not associated with the hindlimb
uba52	zdb-gene-051023-7	27.8453	332	uba52	not associated with the hindlimb
smad3b	zdb-gene-030128-4	27.6166	333	smad3	annotated to a part or bud
polr2f	zdb-gene-040718-279	27.6094	334	polr2f	not associated with the hindlimb
gna13a	zdb-gene-030131-5024	27.5659	335	NA	not associated with the hindlimb
ak2	zdb-gene-030131-512	27.5084	336	ak2	not associated with the hindlimb
gnao1b	zdb-gene-040426-1693	27.4588	337	gnao1	not associated with the hindlimb
aurkb	zdb-gene-020419-40	27.396	338	NA	not associated with the hindlimb
acvr2aa	zdb-gene-980526-227	27.2226	339	acvr2a	not associated with the hindlimb
casp3a	zdb-gene-011210-1	27.2208	340	casp3	predicted
polr2d	zdb-gene-040714-2	27.2022	341	NA	not associated with the hindlimb
cstf3	zdb-gene-040426-1997	27.1381	342	cstf3	not associated with the hindlimb
zgc:110388	NA	26.8859	343	NA	not associated with the hindlimb
prkacba	zdb-gene-040426-1351	26.8047	344	prkacb	not associated with the hindlimb
ppm1e	zdb-gene-070326-2	26.78	345	ppm1e	not associated with the hindlimb
bms1	zdb-gene-060720-2	26.6504	346	bms1	not associated with the hindlimb
ctnna1	zdb-gene-991207-24	26.547	347	ctnna1	not associated with the hindlimb
ppm1g	zdb-gene-030425-4	26.5225	348	ppm1g	not associated with the hindlimb
hdac6	zdb-gene-030131-3232	26.5091	349	hdac6	not associated with the hindlimb
map3k14b	zdb-gene-091204-121	26.1706	350	map3k14	annotated to a part or bud
si:dkey-260c8.4	NA	26.0965	351	NA	not associated with the hindlimb
actr1	zdb-gene-040426-2695	25.7265	352	NA	not associated with the hindlimb
gna12	NA	25.5806	353	NA	not associated with the hindlimb
aldh1a2	zdb-gene-011010-3	25.4504	354	aldh1a2	annotated to a part or bud
gnaia	zdb-gene-030131-2229	25.4306	355	NA	not associated with the hindlimb
cib2	zdb-gene-040426-1663	25.3319	356	cib2	not associated with the hindlimb
zgc:86725	NA	25.2371	357	NA	not associated with the hindlimb
zgc:171516	NA	25.1741	358	NA	not associated with the hindlimb
gli3	zdb-gene-041111-162	25.0939	359	gli3	direct annotation to the hindlimb
tcf7	zdb-gene-050222-4	25.0576	360	tcf7	not associated with the hindlimb
bmpr1ba	zdb-gene-991208-8	24.8781	361	bmpr1b	annotated to a part or bud
acvrl1	zdb-gene-021003-1	24.8009	362	acvrl1	not associated with the hindlimb
actr10	zdb-gene-040426-768	24.7753	363	NA	not associated with the hindlimb
kif7	zdb-gene-050307-1	24.0681	364	kif7	not associated with the hindlimb
wnt11r	zdb-gene-980526-249	24.0636	365	wnt11	not associated with the hindlimb
ihha	zdb-gene-051010-1	24.0223	366	ihh	direct annotation to the hindlimb
gnav1	zdb-gene-081031-92	24.0094	367	NA	not associated with the hindlimb
pkp2	zdb-gene-041210-167	23.9456	368	NA	not associated with the hindlimb
ptch1	zdb-gene-980526-196	23.8507	369	ptch1	predicted
si:ch211-241j12.3	zdb-gene-040724-72	23.7665	370	NA	not associated with the hindlimb
nog3	zdb-gene-990714-8	23.6295	371	NA	not associated with the hindlimb
pafah1b1a	zdb-gene-040116-2	23.5752	372	pafah1b1	not associated with the hindlimb
polr2eb	zdb-gene-040801-83	23.5588	373	polr2e	not associated with the hindlimb
mrps6	zdb-gene-060825-59	23.5583	374	mrps6	not associated with the hindlimb
sdc2	zdb-gene-021206-3	23.5	375	sdc2	not associated with the hindlimb
aurka	zdb-gene-040801-161	23.4617	376	NA	not associated with the hindlimb
bag3	zdb-gene-040801-40	23.4286	377	NA	not associated with the hindlimb
prkar1aa	zdb-gene-050116-2	23.2224	378	NA	not associated with the hindlimb
zfand4	zdb-gene-090312-102	23.1588	379	zfand4	not associated with the hindlimb
pafah1b1b	zdb-gene-040116-3	23.142	380	pafah1b1	not associated with the hindlimb
rps28	zdb-gene-030131-2022	23.0887	381	NA	not associated with the hindlimb
lhx2b	zdb-gene-051220-1	23.0497	382	lhx2	not associated with the hindlimb
faub	zdb-gene-050417-416	23.0206	383	fau	not associated with the hindlimb
si:ch73-266o15.4	zdb-gene-070705-229	23.0206	384	NA	not associated with the hindlimb
dpydb	zdb-gene-040426-2459	22.9594	385	dpyd	not associated with the hindlimb
bmpr1ab	zdb-gene-040912-150	22.5899	386	bmpr1a	direct annotation to the hindlimb
tab1	zdb-gene-060628-1	22.5476	387	tab1	not associated with the hindlimb
vdrb	zdb-gene-080403-10	22.4408	388	vdr	direct annotation to the hindlimb
plcb3	zdb-gene-030616-594	22.1698	389	plcb3	not associated with the hindlimb
lgr4	zdb-gene-111013-1	22.1376	390	lgr4	not associated with the hindlimb
prp19	NA	21.9441	391	NA	not associated with the hindlimb
si:ch1073-55a19.2	zdb-gene-081104-93	21.8288	392	NA	not associated with the hindlimb
zgc:110289	NA	21.5576	393	NA	not associated with the hindlimb
cdh23	zdb-gene-040513-7	21.4822	394	NA	not associated with the hindlimb
brd3a	zdb-gene-030131-6141	21.4779	395	NA	not associated with the hindlimb
bud31	zdb-gene-040720-3	21.466	396	bud31	not associated with the hindlimb
7955.ensdarp00000098657	NA	21.4012	397	NA	not associated with the hindlimb
brd2a	zdb-gene-990415-248	21.3607	398	brd2	not associated with the hindlimb
polr2j	zdb-gene-050522-120	20.9853	399	polr2j	not associated with the hindlimb
polr2i	zdb-gene-041010-106	20.9306	400	NA	not associated with the hindlimb
brd4	zdb-gene-030131-267	20.8454	401	brd4	not associated with the hindlimb
brd2b	zdb-gene-070220-1	20.7995	402	brd2	not associated with the hindlimb
pax2a	zdb-gene-990415-8	20.6718	403	pax2	not associated with the hindlimb
shhb	zdb-gene-980526-41	20.6403	404	shh	direct annotation to the hindlimb
zgc:162985	NA	20.4771	405	NA	not associated with the hindlimb
zgc:171795	NA	20.4418	406	NA	not associated with the hindlimb
zgc:112305	NA	20.1153	407	NA	not associated with the hindlimb
bmpr1bb	zdb-gene-090610-1	20.1116	408	bmpr1b	annotated to a part or bud
pnpla7b	zdb-gene-050309-66	20.1035	409	pnpla7	not associated with the hindlimb
ppm1lb	zdb-gene-060929-136	20.0724	410	ppm1l	not associated with the hindlimb
pnpla7a	zdb-gene-070112-1812	19.9965	411	pnpla7	not associated with the hindlimb
osr2	zdb-gene-050417-183	19.9021	412	osr2	not associated with the hindlimb
ppm1la	zdb-gene-061103-118	19.7582	413	ppm1l	not associated with the hindlimb
ppm1db	zdb-gene-041114-27	19.6459	414	ppm1d	not associated with the hindlimb
ppm1da	zdb-gene-040426-815	19.6388	415	ppm1d	not associated with the hindlimb
insb	zdb-gene-040113-2	19.6149	416	NA	not associated with the hindlimb
pax6b	zdb-gene-001031-1	19.4871	417	pax6	not associated with the hindlimb
aldh1l1	zdb-gene-100519-4	19.2836	418	aldh1l1	not associated with the hindlimb
si:ch211-149b19.3	zdb-gene-110411-37	19.1382	419	NA	not associated with the hindlimb
epor	zdb-gene-071116-1	19.117	420	epor	not associated with the hindlimb
si:ch211-272n13.7	zdb-gene-160113-22	18.7165	421	NA	not associated with the hindlimb
fsta	zdb-gene-990714-11	17.8232	422	fst	annotated to a part or bud
s1pr4	zdb-gene-050506-8	17.6715	423	s1pr4	not associated with the hindlimb
col11a2	zdb-gene-000208-23	17.6619	424	col11a2	not associated with the hindlimb
si:zfos-979f1.2	zdb-gene-091204-441	17.3429	425	NA	not associated with the hindlimb
wu:fi17d12	NA	17.2012	426	NA	not associated with the hindlimb
snapc1b	zdb-gene-040426-716	17.0181	427	snapc1	not associated with the hindlimb
tgfbr2b	zdb-gene-980526-375	16.7768	428	tgfbr2	not associated with the hindlimb
wnt2ba	zdb-gene-030717-2	16.7411	429	wnt2b	not associated with the hindlimb
szl	zdb-gene-030530-1	16.6274	430	NA	not associated with the hindlimb
pax6a	zdb-gene-990415-200	16.4663	431	pax6	not associated with the hindlimb
snrpb2	zdb-gene-060616-2	16.3076	432	NA	not associated with the hindlimb
nos2b	zdb-gene-080916-1	16.2229	433	nos2	not associated with the hindlimb
wu:fi34d11	NA	15.9688	434	NA	not associated with the hindlimb
nos2a	zdb-gene-040305-1	15.8706	435	nos2	not associated with the hindlimb
cnr2	zdb-gene-040702-7	15.8588	436	cnr2	not associated with the hindlimb
hand2	zdb-gene-000511-1	15.7932	437	hand2	direct annotation to the hindlimb
grem2b	zdb-gene-030911-9	15.6412	438	grem2	not associated with the hindlimb
gtf2b	zdb-gene-030131-3544	15.6112	439	gtf2b	not associated with the hindlimb
snrpa	zdb-gene-030131-2841	15.6076	440	snrpa	not associated with the hindlimb
mpx	zdb-gene-030131-9460	15.4922	441	NA	not associated with the hindlimb
msx1a	zdb-gene-980526-312	15.3589	442	msx1	predicted
7955.ensdarp00000060865	NA	15.1865	443	NA	not associated with the hindlimb
cx43	zdb-gene-991105-4	15.0787	444	gja1	predicted
ppm1bb	zdb-gene-041114-185	14.9559	445	ppm1b	not associated with the hindlimb
bmp1a	zdb-gene-060818-1	14.733	446	NA	not associated with the hindlimb
ppm1ab	zdb-gene-991102-14	14.6965	447	ppm1a	not associated with the hindlimb
aldh8a1	zdb-gene-040912-3	14.3963	448	aldh8a1	not associated with the hindlimb
rarga	zdb-gene-980526-531	14.3794	449	rarg	not associated with the hindlimb
kcnk5b	zdb-gene-040426-1297	14.2795	450	kcnk5	not associated with the hindlimb
ppm1aa	zdb-gene-991102-15	14.1041	451	ppm1a	not associated with the hindlimb
nog1	zdb-gene-991206-8	13.9133	452	NA	not associated with the hindlimb
aldh7a1	zdb-gene-030131-6129	13.7984	453	aldh7a1	not associated with the hindlimb
vdra	zdb-gene-000210-31	13.7382	454	vdr	direct annotation to the hindlimb
acvr1ba	zdb-gene-980526-527	13.7379	455	acvr1b	not associated with the hindlimb
appb	zdb-gene-020220-1	13.6146	456	app	not associated with the hindlimb
pdp1	zdb-gene-060810-70	13.4235	457	pdp1	not associated with the hindlimb
pax3a	zdb-gene-980526-52	13.4122	458	pax3	direct annotation to the hindlimb
mixl1	zdb-gene-000208-20	13.4024	459	mixl1	not associated with the hindlimb
ihhb	zdb-gene-980526-135	13.389	460	ihh	direct annotation to the hindlimb
lamc1	zdb-gene-021226-3	13.3297	461	lamc1	direct annotation to the hindlimb
desma	zdb-gene-980526-221	13.1643	462	des	annotated to a part or bud
pdp2	zdb-gene-000921-2	13.0882	463	NA	not associated with the hindlimb
si:ch211-193e13.3	NA	13.0488	464	NA	not associated with the hindlimb
col1a1a	zdb-gene-030131-9102	12.9905	465	col1a1	direct annotation to the hindlimb
ppm1ba	zdb-gene-991102-16	12.89	466	ppm1b	not associated with the hindlimb
gdnfa	zdb-gene-010226-1	12.5052	467	gdnf	not associated with the hindlimb
hfe2	zdb-gene-030131-651	12.4368	468	NA	not associated with the hindlimb
pptc7	NA	12.3612	469	NA	not associated with the hindlimb
col2a1b	zdb-gene-050302-9	12.3433	470	NA	not associated with the hindlimb
hhip	zdb-gene-030131-4827	12.2809	471	hhip	not associated with the hindlimb
si:zfos-824d4.1	NA	12.1824	472	NA	not associated with the hindlimb
tgfbr1a	zdb-gene-051120-75	12.1176	473	tgfbr1	not associated with the hindlimb
nmur1a	zdb-gene-081104-220	12.1086	474	nmur1	not associated with the hindlimb
ppp3ca	zdb-gene-091113-24	12.0982	475	ppp3ca	not associated with the hindlimb
f1rbx7_danre	NA	12.04	476	NA	not associated with the hindlimb
tgfbr1b	zdb-gene-091027-1	12.0265	477	tgfbr1	not associated with the hindlimb
ppm1nb	zdb-gene-071004-34	12.0194	478	ppm1n	not associated with the hindlimb
si:ch211-15p9.2	zdb-gene-060503-577	12.0029	479	NA	not associated with the hindlimb
ppm1na	zdb-gene-040426-2731	12.0024	480	ppm1n	not associated with the hindlimb
lmx1bb	zdb-gene-050114-2	11.9354	481	lmx1b	annotated to a part or bud
nkx2.7	zdb-gene-990415-179	11.9042	482	NA	not associated with the hindlimb
col2a1a	zdb-gene-980526-192	11.8949	483	col2a1	direct annotation to the hindlimb
lmo7b	zdb-gene-060825-242	11.7242	484	lmo7	not associated with the hindlimb
adora2b	zdb-gene-060511-1	11.5031	485	adora2b	not associated with the hindlimb
kng1	zdb-gene-041010-56	11.3748	486	NA	not associated with the hindlimb
sox10	zdb-gene-011207-1	11.3206	487	sox10	not associated with the hindlimb
hadhaa	zdb-gene-031222-5	11.1135	488	hadha	not associated with the hindlimb
ppp3cca	zdb-gene-030829-36	11.0982	489	ppp3cc	not associated with the hindlimb
hadhab	zdb-gene-041111-204	11.0924	490	NA	not associated with the hindlimb
neurog1	zdb-gene-990415-174	11.056	491	neurog1	not associated with the hindlimb
7955.ensdarp00000107775	NA	10.9659	492	NA	not associated with the hindlimb
nmu	zdb-gene-041001-111	10.905	493	nmu	not associated with the hindlimb
rargb	zdb-gene-070314-1	10.6336	494	rarg	not associated with the hindlimb
chd4a	zdb-gene-041111-187	10.4988	495	chd4	not associated with the hindlimb
dhh	zdb-gene-990714-5	10.2594	497	dhh	not associated with the hindlimb
tnnt2d	zdb-gene-050626-97	10.2208	498	NA	not associated with the hindlimb
vps45	zdb-gene-060503-526	9.89	499	vps45	not associated with the hindlimb
hspg2	zdb-gene-080807-4	9.6841	500	hspg2	direct annotation to the hindlimb
zgc:110141	NA	9.6535	501	NA	not associated with the hindlimb
ppp3ccb	zdb-gene-070112-1102	9.5359	502	ppp3cc	not associated with the hindlimb
loxa	zdb-gene-040426-2398	9.4775	503	lox	not associated with the hindlimb
gfra1a	zdb-gene-010226-2	9.4138	504	gfra1	not associated with the hindlimb
disp1	zdb-gene-030911-7	9.3342	505	disp1	not associated with the hindlimb
usp28	zdb-gene-041008-142	9.0619	506	NA	not associated with the hindlimb
fras1	zdb-gene-060526-68	9.0362	507	fras1	annotated to a part or bud
scn12aa	zdb-gene-060908-2	8.4555	508	NA	not associated with the hindlimb
rgmb	zdb-gene-040527-2	8.268	509	rgmb	not associated with the hindlimb
rgma	zdb-gene-040527-1	8.2568	510	rgma	not associated with the hindlimb
phox2bb	zdb-gene-050407-3	8.0819	511	phox2b	not associated with the hindlimb
tfap2a	zdb-gene-011212-6	8.0268	512	tfap2a	not associated with the hindlimb
si:dkey-264o13.1	NA	7.9118	513	NA	not associated with the hindlimb
pax9	zdb-gene-980526-399	7.6893	514	pax9	not associated with the hindlimb
cacna1c	zdb-gene-020129-1	7.6436	515	cacna1c	not associated with the hindlimb
unm_dhi862	zdb-gene-120403-1	7.4461	516	NA	not associated with the hindlimb
unm_t31489	zdb-gene-070117-1966	7.316	517	NA	not associated with the hindlimb
unm_m110	zdb-gene-070117-471	7.316	517	NA	not associated with the hindlimb
dan	zdb-gene-070117-2011	7.316	517	NA	not associated with the hindlimb
unm_t30508	zdb-gene-070117-1062	7.316	517	NA	not associated with the hindlimb
unm_t30601	zdb-gene-070117-1339	7.316	517	NA	not associated with the hindlimb
unm_m483	zdb-gene-070117-538	7.316	517	NA	not associated with the hindlimb
unm_m565	zdb-gene-070117-147	7.316	517	NA	not associated with the hindlimb
unm_m738	zdb-gene-070117-318	7.316	517	NA	not associated with the hindlimb
unm_t30926	zdb-gene-070117-920	7.316	517	NA	not associated with the hindlimb
unm_m719	zdb-gene-070117-624	7.316	517	NA	not associated with the hindlimb
unm_m360	zdb-gene-070117-446	7.316	517	NA	not associated with the hindlimb
unm_t30867	zdb-gene-070117-1315	7.316	517	NA	not associated with the hindlimb
unm_m180	zdb-gene-070117-394	7.316	517	NA	not associated with the hindlimb
unm_m361	zdb-gene-070117-423	7.316	517	NA	not associated with the hindlimb
unm_m658	zdb-gene-070117-143	7.316	531	NA	not associated with the hindlimb
bhlha9	zdb-gene-030131-2201	7.316	531	bhlha9	not associated with the hindlimb
unm_t30629	zdb-gene-070117-1066	7.316	531	NA	not associated with the hindlimb
prdm1a	zdb-gene-030131-2193	7.2376	534	prdm1	not associated with the hindlimb
rgmd	zdb-gene-030131-561	7.1005	535	NA	not associated with the hindlimb
ext2	zdb-gene-041124-3	7.0811	536	ext2	not associated with the hindlimb
dzip1	zdb-gene-040526-1	6.9224	537	dzip1	not associated with the hindlimb
zgc:110801	NA	6.7659	538	NA	not associated with the hindlimb
col1a2	zdb-gene-030131-8415	6.6976	539	col1a2	direct annotation to the hindlimb
unm_t31148	zdb-gene-070117-1894	6.6863	540	NA	not associated with the hindlimb
edar	zdb-gene-070117-2062	6.5737	541	edar	not associated with the hindlimb
cwc22	zdb-gene-060929-452	6.5088	542	NA	not associated with the hindlimb
scube2	zdb-gene-050302-80	6.4974	543	scube2	direct annotation to the hindlimb
cacna1ab	zdb-gene-090514-3	6.3755	544	cacna1a	not associated with the hindlimb
col11a1b	zdb-gene-070912-607	6.2965	545	col11a1	direct annotation to the hindlimb
scn4ab	zdb-gene-051201-1	6.1278	546	scn4a	not associated with the hindlimb
scn4aa	zdb-gene-051201-2	6.1243	547	scn4a	not associated with the hindlimb
col5a2a	zdb-gene-030616-13	6.0859	548	NA	not associated with the hindlimb
lama5	zdb-gene-030131-9823	6.0819	549	lama5	not associated with the hindlimb
col11a1a	zdb-gene-070209-167	5.9988	550	col11a1	direct annotation to the hindlimb
7955.ensdarp00000088460	NA	5.9447	551	NA	not associated with the hindlimb
prkab1b	zdb-gene-030131-7172	5.9394	552	prkab1	not associated with the hindlimb
prkab1a	zdb-gene-040718-377	5.9188	553	NA	not associated with the hindlimb
col1a1b	zdb-gene-030131-4400	5.9171	554	col1a1	direct annotation to the hindlimb
rag1	zdb-gene-990415-234	5.8991	555	rag1	not associated with the hindlimb
col5a1	zdb-gene-041105-6	5.8829	556	col5a1	not associated with the hindlimb
si:rp71-56k2.1	NA	5.8671	557	NA	not associated with the hindlimb
wif1	zdb-gene-990712-17	5.8469	558	wif1	not associated with the hindlimb
slc8a1a	zdb-gene-050809-1	5.8364	559	slc8a1	not associated with the hindlimb
ube4a	zdb-gene-070410-21	5.7559	560	ube4a	not associated with the hindlimb
elp1	zdb-gene-071116-7	5.6779	561	ikbkap	not associated with the hindlimb
evx1	zdb-gene-980526-364	5.3314	562	evx1	not associated with the hindlimb
brpf1	zdb-gene-040426-731	5.065	563	brpf1	not associated with the hindlimb
ptf1a	zdb-gene-030616-579	4.7007	564	ptf1a	not associated with the hindlimb
barx1	zdb-gene-050522-28	4.6769	565	barx1	not associated with the hindlimb
kif6	zdb-gene-061027-130	4.6617	566	kif6	not associated with the hindlimb
olig2	zdb-gene-030131-4013	4.54	567	olig2	not associated with the hindlimb
ascl1a	zdb-gene-980526-90	4.3766	568	ascl1	not associated with the hindlimb
cacna1fa	zdb-gene-091204-7	4.32	569	cacna1f	not associated with the hindlimb
nog2	zdb-gene-991206-14	4.0565	571	NA	not associated with the hindlimb
sema3c	zdb-gene-050513-5	4.0127	572	sema3c	not associated with the hindlimb
extl3	zdb-gene-041124-2	4.0036	573	extl3	not associated with the hindlimb
wdr90	zdb-gene-070424-67	3.6988	574	wdr90	not associated with the hindlimb
eda	zdb-gene-050107-6	3.6004	575	eda	not associated with the hindlimb
isl2a	zdb-gene-980526-562	3.5519	576	isl2	not associated with the hindlimb
frem2a	zdb-gene-081119-3	3.5366	577	frem2	annotated to a part or bud
si:dkey-8e10.1	NA	3.5253	578	NA	not associated with the hindlimb
zmp:0000000932	zdb-gene-130530-935	3.4682	579	NA	not associated with the hindlimb
th	zdb-gene-990621-5	3.4406	580	th	not associated with the hindlimb
unm_b1037	zdb-gene-070306-9	3.2941	581	NA	not associated with the hindlimb
unm_b1006	zdb-gene-070306-1	3.2941	581	NA	not associated with the hindlimb
unm_b1112	zdb-gene-070306-2	3.2941	581	NA	not associated with the hindlimb
unm_b1115	zdb-gene-070306-3	3.2941	581	NA	not associated with the hindlimb
f1qiz5_danre	NA	3.2776	585	NA	not associated with the hindlimb
slc8a4a	zdb-gene-060110-2	3.1048	586	NA	not associated with the hindlimb
slc24a5	zdb-gene-031210-1	2.9552	587	slc24a5	not associated with the hindlimb
frem1a	zdb-gene-081119-1	2.9144	588	NA	not associated with the hindlimb
hmcn1	zdb-gene-041014-322	2.8634	589	NA	not associated with the hindlimb
loxl1	zdb-gene-060503-693	2.8544	590	loxl1	not associated with the hindlimb
kcnh8	zdb-gene-060503-204	2.8324	591	kcnh8	not associated with the hindlimb
pitx1	zdb-gene-060421-3623	2.8035	592	pitx1	direct annotation to the hindlimb
si:dkey-106c17.3	NA	2.7347	593	NA	not associated with the hindlimb
galnt13	zdb-gene-091204-444	2.7112	594	galnt13	not associated with the hindlimb
pax3b	zdb-gene-080917-53	2.4374	595	pax3	direct annotation to the hindlimb
rspo1	zdb-gene-040718-44	2.1823	596	rspo1	not associated with the hindlimb
edaradd	zdb-gene-050114-5	2.1518	597	edaradd	not associated with the hindlimb
si:dkey-107i16.4	NA	2.12	598	NA	not associated with the hindlimb
pax4	zdb-gene-041210-244	2.0313	599	pax4	not associated with the hindlimb
tnpo3	zdb-gene-040426-708	1.96	600	tnpo3	not associated with the hindlimb
kcnj13	zdb-gene-070129-1	1.6993	601	NA	not associated with the hindlimb
syt14	NA	1.6035	602	NA	not associated with the hindlimb
tut	zdb-gene-070117-2443	1.4947	603	NA	not associated with the hindlimb
elk	zdb-gene-081210-7	1.4449	604	NA	not associated with the hindlimb
cyb5d1	zdb-gene-050417-173	1.4329	605	cyb5d1	not associated with the hindlimb
znrf3	zdb-gene-070705-263	1.3271	606	znrf3	not associated with the hindlimb
bpnt1	zdb-gene-040718-46	1.2894	607	NA	not associated with the hindlimb
ylpm1	zdb-gene-030131-2196	1.2888	608	ylpm1	not associated with the hindlimb
intl2	NA	0.91	609	NA	not associated with the hindlimb
im:7150573	NA	0.91	609	NA	not associated with the hindlimb
dbh	zdb-gene-990621-3	0.8347	611	dbh	not associated with the hindlimb
rpz	zdb-gene-070117-651	0.8085	612	NA	not associated with the hindlimb
lof	zdb-gene-070117-2179	0.6783	613	NA	not associated with the hindlimb
apoa1a	zdb-gene-990415-14	0.5318	614	apoa1	not associated with the hindlimb
krm	zdb-gene-070117-2154	0.3423	615	NA	not associated with the hindlimb
rs1	NA	0.3371	616	NA	not associated with the hindlimb
rnf212	zdb-gene-110208-6	0.3371	616	rnf212	not associated with the hindlimb
